# Shared heritability of face and brain shape distinct from cognitive traits

**DOI:** 10.1101/2020.08.29.269258

**Authors:** Sahin Naqvi, Yoeri Sleyp, Hanne Hoskens, Karlijne Indencleef, Jeffrey P. Spence, Rose Bruffaerts, Ahmed Radwan, Ryan J. Eller, Stephen Richmond, Mark D. Shriver, John R. Shaffer, Seth M. Weinberg, Susan Walsh, James Thompson, Jonathan K. Pritchard, Stefan Sunaert, Hilde Peeters, Joanna Wysocka, Peter Claes

**Affiliations:** Department of Chemical and Systems Biology, Stanford University School of Medicine, Stanford, California, United States of America; Departments of Genetics and Biology, Stanford University School of Medicine, Stanford, California, United States of America; Department of Human Genetics, KU Leuven, Leuven, Belgium; Medical Imaging Research Center, University Hospitals Leuven, Leuven, Belgium; Department of Electrical Engineering, ESAT/PSI, KU Leuven, Leuven, Belgium; Department of Neurosciences, KU Leuven, Leuven, Belgium; Neurology Dept, University Hospitals Leuven, Leuven, Belgium; Department of Imaging and Pathology, Translational MRI, KU Leuven, Leuven, Belgium; Department of Biology, Indiana University Purdue University Indianapolis, Indianapolis, Indiana, United States of America; Applied Clinical Research and Public Health, School of Dentistry, Cardiff University, Cardiff, United Kingdom; Department of Anthropology, Pennsylvania State University, State College, Pennsylvania, United States of America; Department of Human Genetics, University of Pittsburgh, Pittsburgh, Pennsylvania, United States of America; Department of Oral Biology, Center for Craniofacial and Dental Genetics, University of Pittsburgh, Pittsburgh, Pennsylvania, United States of America; Department of Anthropology, University of Pittsburgh, Pittsburgh, Pennsylvania, United States of America; Department of Psychology George Mason University, Fairfax, Virginia, United States of America; Department of Developmental Biology, Stanford University School of Medicine, Stanford, California, United States of America; Howard Hughes Medical Institute, Stanford University School of Medicine, Stanford, California, United States of America; Murdoch Children’s Research Institute, Melbourne, Victoria, Australia

**Author notes:** Joint first authorship (Sahin Naqvi, Yoeri Sleyp). Joint last authorship (Joanna Wysocka, Peter Claes).

## Abstract

Evidence from both model organisms and clinical genetics suggests close coordination between the developing brain and face^1–8^, but it remains unknown whether this developmental link extends to genetic variation that drives normal-range diversity of face and brain shape. Here, we performed a multivariate genome-wide association study of cortical surface morphology in 19,644 European-ancestry individuals and identified 472 genomic loci influencing brain shape at multiple levels. We discovered a substantial overlap of these brain shape association signals with those linked to facial shape variation, with 76 common to both. These shared loci include transcription factors with cell-intrinsic roles in craniofacial development, as well as members of signaling pathways involved in brain-face crosstalk. Brain shape heritability is equivalently enriched near regulatory regions active in either brain organoids or in facial progenitor cells. However, brain shape association signals shared with face shape are distinct from those shared with behavioral-cognitive traits or neuropsychiatric disorder risk. Together, we uncover common genetic variants and candidate molecular players underlying brain-face interactions. We propose that early in embryogenesis, the face and the brain mutually shape each other through a combination of structural effects and paracrine signaling, but this interplay may have little impact on later brain development associated with cognitive function.
