## Supplementary Table 1 for "Shared heritability of face and brain shape distinct from cognitive traits"

### Sheet: Sheet1
ID	Level	Cluster	Children	Vertices	PCs	GenomeWide_Hits	StudyWide_Hits	PercentageExplained	LDSC_h2	LDSC_h2_se	LDSC_h2_z	LDSC_h2_p
1	1	1	284	29759	437	251	151	3.43438	0.0535	0.0059	9.0678	1.21448e-19
2	2	1	128	13990	278	125	79	3.35309	0.0486	0.0062	7.83871	4.552e-15
3	2	2	154	15769	239	160	101	3.59158	0.0629	0.0062	10.1452	3.48203e-24
4	3	1	34	3668	82	18	7	3.23279	0.0449	0.0067	6.70149	2.06301e-11
5	3	2	92	10322	234	103	69	3.39955	0.0513	0.0063	8.14286	3.86058e-16
6	3	3	74	7772	109	53	36	3.44258	0.0579	0.0064	9.04688	1.47118e-19
7	3	4	78	7997	170	126	85	3.69872	0.0676	0.0066	10.2424	1.27989e-24
8	4	1	10	1345	35	7	4	3.27239	0.0428	0.0076	5.63158	1.78567e-08
9	4	2	22	2323	65	9	3	3.12747	0.0424	0.0067	6.32836	2.47783e-10
10	4	3	40	4169	112	74	43	3.61504	0.0746	0.0071	10.507	8.01685e-26
11	4	4	50	6153	158	54	31	3.28887	0.0409	0.0062	6.59677	4.202e-11
12	4	5	24	2707	51	21	12	3.50315	0.0609	0.0072	8.45833	2.71226e-17
13	4	6	48	5065	79	37	26	3.45066	0.0544	0.0065	8.36923	5.79956e-17
14	4	7	36	3407	87	48	26	3.504	0.051	0.0065	7.84615	4.28991e-15
15	4	8	40	4590	114	114	70	3.91227	0.0808	0.0072	11.2222	3.17198e-29
16	5	1	6	851	30	5	3	3.13355	0.0402	0.0077	5.22078	1.78172e-07
17	5	2	2	494	17	4	1	3.26347	0.0417	0.0078	5.34615	8.98429e-08
18	5	3	10	1202	35	9	1	3.31236	0.0556	0.0073	7.61644	2.60771e-14
19	5	4	10	1121	51	2	1	2.89951	0.0247	0.0069	3.57971	0.000343976
20	5	5	18	1953	67	57	36	3.82027	0.088	0.0075	11.7333	8.60038e-32
21	5	6	20	2216	88	38	18	3.4586	0.0623	0.0069	9.02899	1.73271e-19
22	5	7	28	3570	137	36	25	3.14603	0.0376	0.0063	5.96825	2.39806e-09
23	5	8	20	2583	57	22	14	3.57598	0.0493	0.0071	6.94366	3.82064e-12
24	5	9	10	1290	29	10	6	3.51683	0.0614	0.0077	7.97403	1.53587e-15
25	5	10	12	1417	35	15	9	3.39366	0.0558	0.007	7.97143	1.56851e-15
26	5	11	16	1723	34	18	12	3.72743	0.071	0.0081	8.76543	1.86062e-18
27	5	12	30	3342	62	25	12	3.3099	0.0494	0.0067	7.37313	1.66662e-13
28	5	13	26	2359	66	38	21	3.48957	0.0508	0.0066	7.69697	1.39331e-14
29	5	14	8	1048	38	23	11	3.66141	0.0604	0.0073	8.27397	1.29568e-16
30	5	15	18	1911	51	37	24	3.90523	0.0877	0.0076	11.5395	8.34342e-31
31	5	16	20	2679	87	85	50	3.89118	0.0739	0.0073	10.1233	4.35535e-24
32	6	1	2	366	17	3	2	3.19876	0.0468	0.0088	5.31818	1.04809e-07
33	6	2	2	485	21	2	1	2.96656	0.028	0.0075	3.73333	0.000188962
34	6	3	0	224	15	2	1	3.32057	0.0483	0.0084	5.75	8.92434e-09
35	6	4	0	270	14	1	1	3.0122	0.0283	0.0076	3.72368	0.000196336
36	6	5	4	556	27	2	1	3.05794	0.0364	0.0077	4.72727	2.27556e-06
37	6	6	4	646	22	5	4	3.48898	0.0692	0.0081	8.54321	1.30544e-17
38	6	7	6	696	37	1	0	2.91088	0.0234	0.007	3.34286	0.000829206
39	6	8	2	425	28	2	1	2.8235	0.0257	0.0071	3.61972	0.000294924
40	6	9	6	772	48	36	20	3.75255	0.0811	0.0076	10.6711	1.39042e-26
41	6	10	10	1181	38	36	22	3.88816	0.0931	0.0078	11.9359	7.69247e-33
42	6	11	6	727	39	37	17	3.90034	0.0938	0.008	11.725	9.4901e-32
43	6	12	12	1489	64	18	10	3.22236	0.0448	0.0066	6.78788	1.13794e-11
44	6	13	12	1749	90	12	8	2.94874	0.022	0.0061	3.60656	0.000310286
45	6	14	14	1821	76	45	24	3.48852	0.0613	0.0071	8.6338	5.93453e-18
46	6	15	8	1238	38	12	7	3.22588	0.0335	0.0074	4.52703	5.98193e-06
47	6	16	10	1345	37	19	12	3.74648	0.0632	0.0076	8.31579	9.11435e-17
48	6	17	6	910	26	12	5	3.43236	0.0596	0.008	7.45	9.33402e-14
49	6	18	2	380	19	1	1	2.96326	0.0274	0.0069	3.97101	7.15672e-05
50	6	19	8	994	28	10	8	3.49183	0.0606	0.0079	7.67089	1.70812e-14
51	6	20	2	423	19	3	1	3.0701	0.0362	0.007	5.17143	2.32311e-07
52	6	21	8	958	26	12	5	3.50722	0.0611	0.0079	7.73418	1.04074e-14
53	6	22	6	765	24	20	7	3.87718	0.08	0.0082	9.7561	1.73711e-22
54	6	23	14	1654	40	11	5	3.29482	0.0461	0.0072	6.40278	1.52575e-10
55	6	24	14	1688	39	11	6	3.22897	0.0423	0.0069	6.13043	8.76392e-10
56	6	25	14	1376	42	24	12	3.49387	0.0514	0.0072	7.13889	9.40883e-13
57	6	26	10	983	41	16	11	3.4002	0.0485	0.0072	6.73611	1.62682e-11
58	6	27	4	548	21	16	9	3.84147	0.0715	0.0084	8.5119	1.71099e-17
59	6	28	2	500	29	11	6	3.35603	0.0362	0.0073	4.9589	7.08919e-07
60	6	29	8	1046	22	39	22	4.82576	0.1486	0.0104	14.2885	2.58252e-46
61	6	30	8	865	40	11	7	3.36377	0.0535	0.0073	7.32877	2.3228e-13
62	6	31	10	1554	47	63	46	4.33618	0.0969	0.0088	11.0114	3.36866e-28
63	6	32	8	1125	58	34	15	3.51415	0.0525	0.0069	7.6087	2.76876e-14
64	7	1	0	169	14	2	2	3.00173	0.022	0.0083	2.6506	0.00803484
65	7	2	0	197	14	1	1	2.98977	0.0326	0.008	4.075	4.60143e-05
66	7	3	0	249	18	2	1	2.91288	0.0241	0.0072	3.34722	0.000816257
67	7	4	0	236	15	0	0	2.86809	0.0217	0.0073	2.9726	0.00295286
68	7	9	0	214	15	1	1	3.04223	0.031	0.0083	3.73494	0.00018776
69	7	10	2	342	20	0	0	2.96294	0.0309	0.0078	3.96154	7.44684e-05
70	7	11	0	270	16	2	2	3.25638	0.0358	0.0082	4.36585	1.26627e-05
71	7	12	2	376	18	4	2	3.33726	0.0619	0.0084	7.36905	1.71851e-13
72	7	13	2	327	26	0	0	2.83168	0.0165	0.0071	2.32394	0.0201285
73	7	14	2	369	23	0	0	2.90656	0.0281	0.0078	3.60256	0.000315094
74	7	15	0	223	19	0	0	2.71836	0.0204	0.0079	2.58228	0.00981503
75	7	16	0	202	16	0	0	2.85067	0.0214	0.0075	2.85333	0.00432632
76	7	17	2	445	31	20	7	3.70542	0.0812	0.008	10.15	3.31363e-24
77	7	18	2	327	31	11	6	3.50242	0.0595	0.0077	7.72727	1.09875e-14
78	7	19	2	471	19	8	5	3.80317	0.0685	0.0081	8.45679	2.74838e-17
79	7	20	6	710	37	30	13	3.73413	0.0917	0.0078	11.7564	6.54586e-32
80	7	21	0	134	20	14	6	3.64451	0.0738	0.0089	8.29213	1.11234e-16
81	7	22	4	593	30	24	10	3.85569	0.0919	0.0083	11.0723	1.70976e-28
82	7	23	4	643	41	5	2	3.10164	0.0357	0.0068	5.25	1.52099e-07
83	7	24	6	846	40	11	9	3.27972	0.0492	0.0073	6.73973	1.58686e-11
84	7	25	6	1097	63	5	3	2.83073	0.0173	0.0061	2.83607	0.00456731
85	7	26	4	652	44	7	6	3.03617	0.028	0.0068	4.11765	3.8276e-05
86	7	27	6	1043	66	42	24	3.42903	0.0621	0.0073	8.50685	1.78724e-17
87	7	28	6	778	34	13	5	3.32064	0.0484	0.0074	6.54054	6.12969e-11
88	7	29	2	500	21	6	4	3.06103	0.0249	0.0074	3.36486	0.000765812
89	7	30	4	738	29	8	6	3.19021	0.0276	0.0076	3.63158	0.000281692
90	7	31	4	663	26	14	7	3.79853	0.067	0.0087	7.70115	1.34848e-14
91	7	32	4	682	24	12	9	3.70946	0.0589	0.0074	7.95946	1.72792e-15
92	7	33	2	444	20	3	2	3.16293	0.0473	0.0076	6.22368	4.85614e-10
93	7	34	2	466	18	6	3	3.46033	0.0596	0.0088	6.77273	1.26377e-11
94	7	35	0	177	15	1	1	2.73451	0.0283	0.0062	4.56452	5.00648e-06
95	7	36	0	203	16	1	0	2.75651	0.0058	0.0065	0.892308	0.372228
96	7	37	2	483	19	4	2	3.31278	0.0455	0.0079	5.75949	8.43666e-09
97	7	38	4	511	20	9	6	3.45153	0.0611	0.0079	7.73418	1.04074e-14
98	7	39	0	224	16	2	1	3.02247	0.04	0.0079	5.06329	4.1208e-07
99	7	40	0	199	15	1	1	2.7023	0.0202	0.0069	2.92754	0.00341659
100	7	41	4	593	21	8	5	3.53354	0.0572	0.0086	6.65116	2.90786e-11
101	7	42	2	365	15	4	1	3.12273	0.0451	0.0081	5.5679	2.57826e-08
102	7	43	2	372	18	9	5	3.77882	0.0756	0.008	9.45	3.38831e-21
103	7	44	2	393	17	8	4	3.78941	0.0742	0.0092	8.06522	7.31057e-16
104	7	45	6	795	24	7	4	3.3659	0.0534	0.0081	6.59259	4.32211e-11
105	7	46	6	859	28	4	1	3.08253	0.0292	0.007	4.17143	3.02696e-05
106	7	47	6	875	26	4	1	3.20498	0.0429	0.0072	5.95833	2.54823e-09
107	7	48	6	813	26	4	2	3.06884	0.0246	0.0074	3.32432	0.000886331
108	7	49	6	729	29	8	5	3.22007	0.0347	0.0071	4.88732	1.02216e-06
109	7	50	6	647	29	14	7	3.54747	0.055	0.0074	7.43243	1.06619e-13
110	7	51	6	626	30	11	9	3.27065	0.0364	0.0072	5.05556	4.2914e-07
111	7	52	2	357	26	6	3	3.34585	0.0494	0.007	7.05714	1.69961e-12
112	7	53	0	243	19	11	9	3.89597	0.0835	0.0091	9.17582	4.48133e-20
113	7	54	2	305	16	6	4	3.44841	0.0424	0.0085	4.98824	6.09333e-07
114	7	55	0	272	20	2	1	2.97356	0.0166	0.0072	2.30556	0.0211355
115	7	56	0	228	20	9	7	3.55234	0.056	0.008	7	2.55963e-12
116	7	57	4	608	18	26	13	4.57815	0.1363	0.01	13.63	2.6558e-42
117	7	58	2	438	20	33	15	4.51006	0.1436	0.0095	15.1158	1.27435e-51
118	7	59	2	342	25	0	0	2.94382	0.0249	0.007	3.55714	0.00037491
119	7	60	4	523	32	9	4	3.33615	0.0531	0.0072	7.375	1.64345e-13
120	7	61	4	926	25	52	31	4.80426	0.1243	0.0101	12.3069	8.31246e-35
121	7	62	4	628	35	37	25	3.9787	0.0775	0.0086	9.01163	2.0302e-19
122	7	63	4	651	41	28	15	3.56471	0.0562	0.0074	7.59459	3.08758e-14
123	7	64	2	474	30	4	2	3.23257	0.0383	0.0074	5.17568	2.27088e-07
124	8	19	0	190	15	0	0	2.78077	0.0104	0.0073	1.42466	0.154256
125	8	20	0	152	14	0	0	2.91739	0.0248	0.0082	3.02439	0.00249135
126	8	23	0	191	13	4	2	3.41394	0.0594	0.0091	6.52747	6.68888e-11
127	8	24	0	185	13	0	0	3.25487	0.0543	0.0082	6.62195	3.54488e-11
128	8	25	0	142	16	0	0	2.66127	0.0138	0.0076	1.81579	0.0694027
129	8	26	0	185	21	0	0	2.78057	0.0128	0.0067	1.91045	0.0560756
130	8	27	0	169	19	0	0	2.63158	0.0158	0.006	2.63333	0.00845513
131	8	28	0	200	13	1	0	3.03073	0.04	0.009	4.44444	8.81193e-06
132	8	33	0	215	22	6	2	3.44419	0.0696	0.0078	8.92308	4.5351e-19
133	8	34	0	230	20	13	6	3.73452	0.084	0.0086	9.76744	1.55324e-22
134	8	35	0	155	21	3	3	3.29509	0.0537	0.0082	6.54878	5.80088e-11
135	8	36	0	172	19	6	2	3.44117	0.0556	0.0079	7.03797	1.95054e-12
136	8	37	0	276	19	8	4	3.5569	0.0604	0.0082	7.36585	1.76017e-13
137	8	38	0	195	14	4	1	3.45489	0.0622	0.0079	7.87342	3.45082e-15
138	8	39	2	358	26	15	7	3.67635	0.083	0.0082	10.122	4.41524e-24
139	8	40	2	352	28	12	8	3.57166	0.0798	0.0081	9.85185	6.72925e-23
140	8	43	0	233	19	19	10	4.00403	0.0954	0.0091	10.4835	1.02847e-25
141	8	44	2	360	24	12	6	3.63133	0.0812	0.0082	9.90244	4.06245e-23
142	8	45	0	270	22	2	1	2.98172	0.0278	0.0076	3.65789	0.000254295
143	8	46	2	373	31	4	1	3.03308	0.0284	0.0066	4.30303	1.68478e-05
144	8	47	2	364	24	11	7	3.34058	0.0507	0.0077	6.58442	4.56678e-11
145	8	48	2	482	23	5	3	3.15513	0.0378	0.0079	4.78481	1.71149e-06
146	8	49	2	552	31	3	2	2.79522	0.0143	0.0065	2.2	0.0278069
147	8	50	2	545	51	1	1	2.73803	0.012	0.006	2	0.0455003
148	8	51	2	395	33	4	4	2.87758	0.0209	0.0067	3.1194	0.00181218
149	8	52	0	257	22	3	1	3.01815	0.033	0.0075	4.4	1.08251e-05
150	8	53	2	681	46	23	8	3.28391	0.0565	0.0074	7.63514	2.25584e-14
151	8	54	2	362	33	26	17	3.53665	0.0677	0.0081	8.35802	6.37771e-17
152	8	55	2	411	22	1	0	2.8784	0.0176	0.0073	2.41096	0.0159106
153	8	56	2	367	20	13	2	3.60841	0.067	0.0086	7.7907	6.66402e-15
154	8	57	0	271	17	5	2	3.03541	0.024	0.0077	3.11688	0.00182774
155	8	58	0	229	17	2	1	2.80603	0.0229	0.0069	3.31884	0.00090392
156	8	59	0	284	20	3	3	2.98226	0.0213	0.0071	3	0.0026998
157	8	60	2	454	22	7	6	3.17005	0.0273	0.0077	3.54545	0.000391937
158	8	61	2	447	20	5	3	3.54502	0.0588	0.0092	6.3913	1.64477e-10
159	8	62	0	216	14	12	7	3.78765	0.057	0.0094	6.06383	1.32918e-09
160	8	63	2	390	19	8	5	3.39318	0.0422	0.0072	5.86111	4.5978e-09
161	8	64	0	292	14	11	8	4.08026	0.0718	0.01	7.18	6.97114e-13
162	8	65	0	219	15	2	2	3.21088	0.0425	0.0073	5.82192	5.81762e-09
163	8	66	0	225	16	2	2	2.98606	0.0223	0.0083	2.68675	0.00721516
164	8	67	0	244	13	4	2	3.49989	0.0567	0.0087	6.51724	7.16121e-11
165	8	68	0	222	13	4	3	3.29864	0.0507	0.0094	5.39362	6.90533e-08
166	8	73	0	257	17	3	2	2.96096	0.0313	0.0073	4.28767	1.80556e-05
167	8	74	0	226	15	2	2	3.23845	0.0406	0.0079	5.13924	2.75851e-07
168	8	75	2	309	17	6	3	3.34879	0.0603	0.0081	7.44444	9.73532e-14
169	8	76	0	202	14	2	2	3.2378	0.0476	0.0084	5.66667	1.45602e-08
170	8	81	2	357	17	6	4	3.64088	0.0566	0.0087	6.50575	7.73082e-11
171	8	82	0	236	17	2	1	2.97202	0.0289	0.0076	3.80263	0.000143167
172	8	83	0	128	10	1	1	3.0407	0.0394	0.0083	4.74699	2.06468e-06
173	8	84	0	237	13	2	1	3.07284	0.0285	0.0084	3.39286	0.000691677
174	8	85	0	143	13	5	3	3.5993	0.0612	0.0082	7.46341	8.43085e-14
175	8	86	0	229	15	7	5	3.69641	0.0697	0.0087	8.01149	1.13323e-15
176	8	87	0	166	15	3	2	3.46005	0.0495	0.0078	6.34615	2.20764e-10
177	8	88	0	227	12	5	5	3.62455	0.0652	0.0096	6.79167	1.10845e-11
178	8	89	2	367	20	2	1	3.03498	0.0448	0.0078	5.74359	9.26902e-09
179	8	90	2	428	18	1	1	3.3143	0.0414	0.0076	5.44737	5.11205e-08
180	8	91	2	394	23	1	0	2.8534	0.0197	0.0072	2.73611	0.006217
181	8	92	2	465	21	1	1	2.9511	0.0242	0.0074	3.27027	0.00107445
182	8	93	2	424	17	1	1	3.04848	0.0277	0.0076	3.64474	0.000267666
183	8	94	2	451	21	2	1	3.00409	0.0368	0.0077	4.77922	1.75976e-06
184	8	95	2	449	21	2	2	2.86448	0.0227	0.0069	3.28986	0.00100239
185	8	96	2	364	18	0	0	2.80097	0.008	0.0069	1.15942	0.246285
186	8	97	2	334	18	4	2	3.09465	0.0343	0.0061	5.62295	1.87723e-08
187	8	98	2	395	24	4	2	2.91489	0.0154	0.0071	2.16901	0.0300816
188	8	99	2	318	22	3	1	3.37501	0.0505	0.008	6.3125	2.74563e-10
189	8	100	2	329	20	9	4	3.40322	0.046	0.0074	6.21622	5.09286e-10
190	8	101	2	310	20	6	5	3.12316	0.0328	0.0072	4.55556	5.22473e-06
191	8	102	2	316	21	6	3	3.0268	0.0234	0.0072	3.25	0.00115405
192	8	103	0	196	17	2	2	3.0917	0.0319	0.0083	3.84337	0.000121355
193	8	104	0	161	18	1	1	3.10064	0.0281	0.0081	3.46914	0.000522135
194	8	107	0	186	12	4	4	3.4722	0.0552	0.0096	5.75	8.92434e-09
195	8	108	0	119	12	3	2	3.15456	0.023	0.008	2.875	0.00404027
196	8	113	0	282	13	10	3	4.27176	0.099	0.0104	9.51923	1.74466e-21
197	8	114	2	326	11	14	5	4.5719	0.144	0.0114	12.6316	1.41412e-36
198	8	115	0	242	17	21	8	4.24134	0.1127	0.0099	11.3838	5.03345e-30
199	8	116	0	196	19	18	8	4.14733	0.1242	0.0094	13.2128	7.40524e-40
200	8	117	0	164	19	0	0	2.79071	0.0155	0.0072	2.15278	0.0313361
201	8	118	0	178	18	0	0	2.80305	0.0253	0.0064	3.95312	7.71371e-05
202	8	119	0	222	21	7	3	3.21259	0.0331	0.0073	4.53425	5.78095e-06
203	8	120	2	301	25	4	1	3.04558	0.0391	0.0064	6.10938	1.00022e-09
204	8	121	2	681	19	43	22	4.89304	0.1274	0.0105	12.1333	7.03273e-34
205	8	122	0	245	18	23	16	4.3376	0.0907	0.0096	9.44792	3.45641e-21
206	8	123	0	286	22	17	9	3.73138	0.059	0.0089	6.62921	3.3748e-11
207	8	124	2	342	24	23	12	3.88573	0.0734	0.0085	8.63529	5.85761e-18
208	8	125	2	404	32	11	7	3.34177	0.0418	0.007	5.97143	2.35185e-09
209	8	126	0	247	20	20	7	3.71477	0.0645	0.0085	7.58824	3.24292e-14
210	8	127	0	180	15	1	0	2.90081	0.0155	0.0069	2.24638	0.0246799
211	8	128	0	294	25	2	0	3.07899	0.0398	0.0075	5.30667	1.11648e-07
212	9	77	0	173	20	4	3	3.36361	0.0576	0.0081	7.11111	1.15112e-12
213	9	78	0	185	15	10	4	3.62238	0.088	0.0093	9.46237	3.01054e-21
214	9	79	0	172	15	8	4	3.79283	0.1045	0.009	11.6111	3.61882e-31
215	9	80	0	180	20	11	5	3.39925	0.0657	0.0082	8.0122	1.12679e-15
216	9	87	0	164	13	6	1	3.57461	0.0846	0.0085	9.95294	2.44838e-23
217	9	88	0	196	19	6	4	3.35356	0.0538	0.0085	6.32941	2.46098e-10
218	9	91	0	180	19	2	0	3.08683	0.0273	0.0074	3.68919	0.00022497
219	9	92	0	193	22	1	0	2.88001	0.0283	0.007	4.04286	5.28038e-05
220	9	93	0	163	18	6	2	3.22408	0.0448	0.0075	5.97333	2.32454e-09
221	9	94	0	201	17	5	3	3.18053	0.0508	0.008	6.35	2.15315e-10
222	9	95	0	200	17	2	1	2.9549	0.0221	0.0074	2.98649	0.00282203
223	9	96	0	282	21	3	1	2.9147	0.021	0.0073	2.87671	0.00401842
224	9	97	0	271	22	0	0	2.66632	0.0115	0.0065	1.76923	0.0768554
225	9	98	0	281	24	0	0	2.68417	0.0133	0.0056	2.375	0.017549
226	9	99	0	282	34	0	0	2.67159	0.0121	0.006	2.01667	0.0437303
227	9	100	0	263	31	1	0	2.68221	0.0059	0.007	0.842857	0.399308
228	9	101	0	202	22	3	1	2.86321	0.02	0.0071	2.8169	0.00484894
229	9	102	0	193	21	0	0	2.73796	0.0072	0.0075	0.96	0.337055
230	9	105	0	385	27	17	10	3.47089	0.0734	0.0083	8.84337	9.28711e-19
231	9	106	0	296	32	9	5	3.1358	0.0439	0.0075	5.85333	4.81817e-09
232	9	107	0	192	20	19	9	3.65321	0.0741	0.009	8.23333	1.82075e-16
233	9	108	0	170	24	11	6	3.18756	0.0474	0.0078	6.07692	1.2251e-09
234	9	109	0	228	18	0	0	2.75232	0.0087	0.0063	1.38095	0.167294
235	9	110	0	183	17	0	0	2.69015	0.0134	0.0074	1.81081	0.0701701
236	9	111	0	245	15	1	1	3.39162	0.0587	0.008	7.3375	2.1762e-13
237	9	112	0	122	13	5	1	3.44197	0.0567	0.0088	6.44318	1.16994e-10
238	9	119	0	194	14	4	3	3.04198	0.0143	0.0079	1.81013	0.0702762
239	9	120	0	260	19	5	2	2.96818	0.0125	0.007	1.78571	0.0741455
240	9	121	0	253	19	5	4	3.41243	0.0543	0.009	6.03333	1.60612e-09
241	9	122	0	194	14	3	2	3.30317	0.0464	0.0087	5.33333	9.64261e-08
242	9	125	0	199	14	3	2	3.1257	0.0277	0.0077	3.5974	0.000321411
243	9	126	0	191	16	5	3	3.22029	0.0352	0.0075	4.69333	2.68789e-06
244	9	149	0	149	14	3	1	3.22527	0.0522	0.0082	6.36585	1.94207e-10
245	9	150	0	160	11	4	1	3.32374	0.051	0.01	5.1	3.39653e-07
246	9	161	0	206	15	3	2	3.2854	0.0464	0.008	5.8	6.63149e-09
247	9	162	0	151	14	1	1	3.05768	0.0294	0.0072	4.08333	4.43943e-05
248	9	177	0	170	17	0	0	2.81919	0.024	0.0071	3.38028	0.000724116
249	9	178	0	197	16	2	0	2.9984	0.0403	0.0083	4.85542	1.20131e-06
250	9	179	0	165	14	1	1	3.12535	0.0324	0.0079	4.10127	4.10896e-05
251	9	180	0	263	15	1	1	3.15019	0.0281	0.008	3.5125	0.000443912
252	9	181	0	183	16	0	0	2.69318	0.0102	0.0071	1.43662	0.150826
253	9	182	0	211	18	1	0	2.77344	0.0169	0.0078	2.16667	0.0302603
254	9	183	0	256	17	1	1	2.95327	0.0253	0.0081	3.12346	0.0017874
255	9	184	0	209	16	1	0	2.69582	0.0094	0.0056	1.67857	0.0932356
256	9	185	0	200	14	0	0	2.74547	0.0218	0.0071	3.07042	0.00213756
257	9	186	0	224	13	1	1	2.9091	0.0154	0.0073	2.10959	0.0348938
258	9	187	0	223	15	1	1	2.62918	0.0312	0.0064	4.875	1.08808e-06
259	9	188	0	228	17	1	1	2.92495	0.0298	0.0074	4.02703	5.64865e-05
260	9	189	0	217	16	0	0	2.59843	0.0087	0.0069	1.26087	0.207356
261	9	190	0	232	17	2	1	2.81782	0.0179	0.0074	2.41892	0.0155667
262	9	191	0	207	16	0	0	2.67995	0.0066	0.0072	0.916667	0.359317
263	9	192	0	157	15	0	0	2.70438	0.004	0.0065	0.615385	0.538301
264	9	193	0	168	14	0	0	2.84048	0.014	0.0061	2.29508	0.0217284
265	9	194	0	166	14	2	0	2.99682	0.035	0.0077	4.54545	5.48168e-06
266	9	195	0	219	18	0	0	2.75474	0.0017	0.0066	0.257576	0.796734
267	9	196	0	176	18	0	0	2.75122	0.0146	0.0066	2.21212	0.0269583
268	9	197	0	123	16	2	1	3.2095	0.0438	0.0082	5.34146	9.21992e-08
269	9	198	0	195	18	1	1	3.15681	0.0295	0.0069	4.27536	1.90827e-05
270	9	199	0	154	16	3	0	2.99406	0.0275	0.0064	4.29688	1.73223e-05
271	9	200	0	175	16	5	2	3.3923	0.0456	0.0078	5.84615	5.03069e-09
272	9	201	0	144	16	4	1	2.94407	0.0294	0.0074	3.97297	7.09811e-05
273	9	202	0	166	15	4	2	2.8582	0.022	0.0074	2.97297	0.0029493
274	9	203	0	145	16	0	0	2.59061	0.0051	0.0063	0.809524	0.418214
275	9	204	0	171	16	2	0	2.9323	0.0189	0.007	2.7	0.00693395
276	9	227	0	196	13	9	3	3.84002	0.0896	0.0089	10.0674	7.6974e-24
277	9	228	0	130	11	9	3	3.8491	0.0884	0.0098	9.02041	1.8739e-19
278	9	239	0	158	17	2	0	3.00755	0.0296	0.0074	4	6.33425e-05
279	9	240	0	143	17	1	0	2.73253	0.017	0.006	2.83333	0.00460653
280	9	241	0	337	18	20	15	4.27166	0.0975	0.0103	9.46602	2.90711e-21
281	9	242	0	344	16	35	23	4.85145	0.1297	0.0104	12.4712	1.07262e-35
282	9	247	0	135	18	6	2	3.40447	0.0523	0.0079	6.62025	3.58584e-11
283	9	248	0	207	18	20	10	4.02237	0.0781	0.0097	8.05155	8.17544e-16
284	9	249	0	191	21	2	2	2.99042	0.0258	0.0073	3.53425	0.000408939
285	9	250	0	213	21	7	5	3.43039	0.0457	0.0076	6.01316	1.81944e-09
