## Supplementary Table 2 for "Shared heritability of face and brain shape distinct from cognitive traits"

### Sheet: Sheet1
RS	CHR	POS	A1	A2	MAF	N	SUPPORT	BestSegment	Chi2	DF	P	StudyWide	SegmentsGenomeWide	Q1GenomeWide	Q2GenomeWide	Q3GenomeWide	Q4GenomeWide
rs10797342	1	2797856	T	C	0.48	19644	39	1	851.221	437	5.99514e-29	1	14	0	0	0	12
rs301789	1	8469337	A	G	0.33	19613	53	7	296.47	170	6.56146e-09	0	2	0	0	0	1
rs2076603	1	17319011	A	G	0.36	19631	80	31	201.4	87	4.62594e-11	1	7	0	0	0	6
rs10917502	1	19961679	A	G	0.24	19579	114	15	310.01	114	4.8106e-20	1	9	0	0	0	6
rs144209197	1	39716844	C	CT	0.21	19612	171	15	244.862	114	1.44344e-11	1	6	0	0	0	4
1:46561038_AAACT_A	1	46561038	AAACT	A	0.44	19606	803	2	487.99	278	1.02565e-13	1	3	0	1	0	0
rs6658111	1	47980916	T	G	0.37	19471	451	1	1564.76	437	1.56386e-126	1	98	3	38	13	41
rs1278529	1	50890634	C	T	0.47	19474	124	2	432.597	278	7.81988e-09	0	1	0	0	0	0
rs5174	1	53712727	C	T	0.42	19644	37	15	231.243	114	5.56929e-10	0	1	0	0	0	1
rs6669971	1	56155543	A	G	0.22	19631	49	7	306.062	170	7.57531e-10	0	3	0	0	0	1
rs1884368	1	61839973	C	T	0.23	17871	1	177	91.372	12	2.6767e-14	1	4	0	0	4	0
rs35082445	1	64224560	TG	T	0.17	19505	149	1	704.651	437	7.18621e-15	1	7	0	0	0	4
rs12025245	1	64657255	G	T	0.32	18912	15	15	235.134	114	1.99756e-10	1	2	0	0	0	2
rs79695640	1	85836073	T	C	0.21	19534	169	1	648.569	437	1.82936e-10	1	1	0	0	0	0
rs369466863	1	86574490	CA	C	0.43	15796	40	132	78.9691	22	2.39221e-08	0	1	0	1	0	0
rs80204731	1	88255014	G	C	0.02	19595	3	15	231.827	114	4.7797e-10	0	4	0	0	0	4
rs3008452	1	88429257	T	C	0.47	19449	22	1	677.589	437	1.15107e-12	1	2	0	0	1	0
rs4370753	1	91088884	C	T	0.39	19644	6	1	640.947	437	6.46696e-10	0	2	0	0	0	0
1:93837780_AAAAC_A	1	93837780	A	AAAAC	0.36	19584	207	1	657.545	437	3.98382e-11	1	6	0	4	0	0
rs7522293	1	103539981	G	A	0.35	19602	387	83	128.858	40	2.84708e-11	1	4	0	4	0	0
rs10857812	1	110627923	T	A	0.36	19407	30	1	648.788	437	1.7636e-10	1	2	0	0	0	1
rs3790598	1	113196896	G	A	0.17	19644	81	117	107.823	20	4.89102e-14	1	8	0	0	0	6
rs61808932	1	119643820	T	C	0.25	19582	280	22	385.126	137	1.94223e-25	1	15	0	13	0	0
rs10923781	1	119796085	A	G	0.12	19598	11	11	283.794	158	3.26437e-09	0	4	0	3	0	0
rs6666703	1	153943800	C	T	0.29	19599	170	15	223.946	114	3.65848e-09	0	2	0	0	0	2
rs11589479	1	155033308	G	A	0.17	19644	238	1	747.395	437	1.26183e-18	1	6	0	2	0	1
rs72702268	1	155046402	G	T	0.02	19573	48	117	106.109	20	1.00069e-13	1	4	0	1	0	3
rs3790457	1	156458840	T	C	0.35	19607	30	40	126.923	48	4.72281e-09	0	2	0	2	0	0
rs34826218	1	160369919	G	GA	0.35	19344	59	1	656.382	437	4.8652e-11	1	3	0	0	0	2
rs11265403	1	160414093	T	G	0.2	19424	8	196	62.2946	13	2.03517e-08	0	2	0	0	0	2
rs10800052	1	164775801	A	G	0.2	19555	7	42	108.542	39	1.78772e-08	0	1	0	1	0	0
rs186023662	1	166944809	C	G	0.22	19615	6	15	222.105	114	5.83043e-09	0	1	0	0	0	1
rs28372846	1	178840658	CTTAT	C	0.42	19571	57	40	173.594	48	4.06444e-16	1	11	0	9	0	0
rs68020735	1	180532902	G	A	0.2	19177	70	1	620.452	437	1.66265e-08	0	1	0	0	0	0
rs3827708	1	180972363	T	G	0.3	19644	40	10	211.829	112	3.80627e-08	0	1	0	1	0	0
rs375911901	1	182690087	T	C	0.07	19496	11	132	82.6079	22	6.00344e-09	0	1	0	1	0	0
rs78108344	1	197388870	C	T	0.21	19524	49	2	435.912	278	4.22085e-09	0	2	0	1	0	0
rs823080	1	205789282	G	A	0.41	19570	38	2	454.02	278	1.27468e-10	1	4	0	2	0	0
1:208450678_GA_G	1	208450678	GA	G	0.44	16517	52	3	428.339	239	6.6039e-13	1	6	0	0	0	4
rs1452628	1	215139887	A	T	0.38	19512	4	1	648.075	437	1.98701e-10	1	2	0	0	1	0
rs1766400	1	219920924	A	G	0.2	19618	94	7	293.407	170	1.28499e-08	0	1	0	0	0	1
rs35862668	1	227993113	C	T	0.09	19644	15	80	76.637	20	1.45044e-08	0	1	0	1	0	0
rs79367267	1	243689543	C	A	0.14	19642	114	120	92.3044	25	1.1995e-09	0	1	0	0	0	1
rs472940	1	245580022	T	C	0.39	19417	17	281	70.7297	16	7.43191e-09	0	1	0	0	0	1
rs626186	2	4545705	T	C	0.2	19412	31	190	95.6306	20	7.56136e-12	1	8	0	0	1	7
rs141874683	2	5836918	C	T	0.03	19545	2	213	64.2903	15	4.54883e-08	0	1	0	1	0	0
rs72772496	2	16430349	T	C	0.07	18661	3	5	548.499	234	2.67732e-27	1	20	0	18	0	0
rs4637120	2	18701627	C	T	0.36	18317	54	1	740.278	437	5.60918e-18	1	12	0	4	0	5
2:27177903_GA_G	2	27177903	GA	G	0.38	19307	295	1	729.505	437	5.14991e-17	1	10	0	8	0	0
rs35050623	2	37063240	CT	C	0.46	19231	215	1	981.394	437	7.94512e-44	1	60	1	17	8	31
rs12623480	2	42279967	C	T	0.32	18380	349	1	835.49	437	2.75867e-27	1	18	0	6	2	7
rs3914639	2	45401803	T	C	0.32	18824	10	1	625.862	437	7.21107e-09	0	1	0	0	0	0
rs7601767	2	48277490	G	A	0.38	19549	218	1	907.836	437	3.47216e-35	1	21	0	7	4	7
rs1504172	2	49368475	C	T	0.3	19475	264	7	379.471	170	4.94652e-18	1	12	0	0	0	10
rs11674614	2	54536167	C	G	0.04	19615	11	213	69.4329	15	5.63638e-09	0	1	0	1	0	0
rs79272390	2	54615325	C	T	0.15	18838	128	1	766.324	437	2.18575e-20	1	14	0	0	5	7
rs376087404	2	54798731	C	T	0.18	19427	92	56	113.825	42	1.52581e-08	0	1	0	0	0	1
rs11451194	2	58596426	AC	A	0.45	19551	292	3	422.453	239	2.47059e-12	1	7	0	0	0	6
rs2540089	2	59762371	C	T	0.31	19644	41	31	194.193	87	3.7051e-10	0	3	0	0	0	3
rs243076	2	60617563	G	A	0.41	19497	151	5	473.29	234	2.40602e-18	1	8	0	6	0	0
rs2860911	2	65983015	C	G	0.39	19561	171	22	689.525	137	1.48731e-74	1	41	1	33	5	0
rs60959046	2	66184141	C	T	0.17	19624	8	89	90.9359	29	2.61096e-08	0	2	0	2	0	0
rs2303597	2	71780821	C	T	0.29	19386	38	45	183.8	76	6.47292e-11	1	2	0	2	0	0
rs5832086	2	72783879	TA	T	0.28	18369	26	198	70.883	17	1.5188e-08	0	1	0	0	0	1
rs62149424	2	104724493	G	A	0.06	19619	10	7	292.375	170	1.60805e-08	0	3	0	0	0	1
rs1451533	2	105466005	G	A	0.27	19152	115	15	316.078	114	6.78266e-21	1	17	0	2	0	12
rs11692600	2	119046519	T	C	0.42	19264	50	2	537.667	278	9.6984e-19	1	15	0	13	0	0
rs1371044	2	145695907	G	A	0.24	19419	69	7	332.611	170	1.29122e-12	1	4	0	0	0	2
rs7594794	2	149992406	C	T	0.28	19587	244	10	440.098	112	1.96472e-40	1	24	0	21	1	0
rs4664395	2	161901301	C	T	0.41	19172	3	3	386.387	239	4.82947e-09	0	1	0	0	0	0
rs1014444	2	162868858	A	G	0.33	19304	84	1	773.121	437	4.92947e-21	1	15	0	4	0	8
rs416219	2	176107857	G	A	0.18	19576	9	202	76.2329	21	3.40722e-08	0	1	0	0	0	1
rs6719550	2	188272460	T	C	0.32	19533	439	1	806.474	437	2.62e-24	1	20	0	15	0	2
rs12693527	2	189913273	T	C	0.19	19426	127	26	110.484	34	5.11329e-10	0	4	0	0	4	0
rs59314546	2	198232000	CA	C	0.33	19059	176	1	648.603	437	1.8197e-10	1	1	0	0	0	0
rs1077799	2	200560897	T	C	0.17	19450	60	22	258.371	137	1.73341e-09	0	7	0	5	0	0
2:211439599_GT_G	2	211439599	G	GT	0.46	19279	29	3	384.686	239	6.74683e-09	0	3	0	0	1	0
rs60603116	2	217431561	A	T	0.43	19352	19	86	199.605	66	2.36429e-15	1	13	0	11	0	0
rs2565745	2	222382366	A	T	0.35	19127	8	80	75.8668	20	1.95209e-08	0	1	0	1	0	0
rs72983061	2	236718302	G	A	0.28	19475	179	7	352.857	170	7.02264e-15	1	6	0	0	0	4
rs11901793	2	237497237	A	G	0.19	19458	124	76	189.424	31	1.17842e-24	1	14	0	12	0	0
rs2720107	2	237585368	T	C	0.22	19591	7	204	108.794	19	1.32923e-14	1	8	0	0	0	7
rs56286103	2	237705105	A	G	0.32	19635	98	10	361.695	112	4.61104e-28	1	20	0	17	0	0
rs11720653	3	17439510	T	C	0.31	19644	645	1	851.339	437	5.82371e-29	1	15	0	7	0	5
rs17279437	3	45814094	G	A	0.11	19644	9	10	230.202	112	3.50026e-10	0	1	0	1	0	0
rs34559126	3	49575913	GTAT	G	0.35	18382	106	1	622.861	437	1.14895e-08	0	1	0	0	0	0
3:50053937_GT_G	3	50053937	GT	G	0.47	19013	186	31	182.796	87	8.8634e-09	0	4	0	0	0	4
rs13303	3	52558008	C	T	0.44	19644	184	1	705.089	437	6.60085e-15	1	7	0	0	0	4
rs71309924	3	55718490	G	A	0.2	19370	13	280	82.0268	18	3.77833e-10	0	5	0	0	0	4
rs11130504	3	56280163	A	G	0.21	19340	33	206	80.1168	22	1.55024e-08	0	1	0	0	0	1
rs268775	3	57934626	T	A	0.44	19413	9	58	76.344	21	3.26588e-08	0	1	0	0	0	1
rs4688652	3	61645623	A	G	0.16	19486	31	122	123.452	41	3.42295e-10	0	1	0	0	0	1
rs11130959	3	64140685	T	C	0.4	18988	5	63	139.205	58	1.2543e-08	0	1	0	0	0	1
rs6768530	3	64611332	C	T	0.43	19556	54	1	671.562	437	3.40879e-12	1	2	0	1	0	0
rs704442	3	64878444	A	C	0.34	19644	29	40	148.775	48	3.04158e-12	1	6	0	5	0	0
rs28472955	3	66043102	T	G	0.31	19644	75	1	790.856	437	9.37776e-23	1	13	1	10	0	0
rs7623492	3	69337498	C	A	0.44	19228	18	188	87.6199	22	8.6816e-10	0	1	0	0	0	1
rs73109466	3	69471552	G	A	0.31	19295	76	77	116.772	31	7.09414e-12	1	2	0	2	0	0
rs7623765	3	71544614	A	G	0.48	19619	67	1	631.542	437	2.94849e-09	0	2	0	0	0	0
rs17752319	3	73348875	G	C	0.45	18696	27	204	76.5862	19	7.15484e-09	0	2	0	0	0	2
rs6793699	3	77041838	A	G	0.18	19480	20	1	655.068	437	6.09117e-11	1	1	0	0	0	0
rs35750090	3	77356734	T	C	0.41	19472	184	1	721.789	437	2.45132e-16	1	10	0	6	0	1
rs59431802	3	78316215	C	T	0.45	19578	50	62	167.423	47	2.0488e-15	1	10	0	0	0	10
3:88580468_CAT_C	3	88580468	CAT	C	0.11	19582	73	1	631.08	437	3.17322e-09	0	2	0	0	0	0
rs9824448	3	89026497	C	A	0.31	19371	598	1	697.826	437	2.66563e-14	1	3	0	0	0	0
rs7650184	3	89530057	C	A	0.4	19593	990	1	1404.83	437	5.65065e-102	1	67	0	24	7	33
rs9880373	3	98857073	G	A	0.22	18334	2	1	651.337	437	1.14921e-10	1	1	0	0	0	0
rs12374063	3	104667506	C	A	0.48	19596	422	1	935.956	437	2.01651e-38	1	45	0	9	9	24
3:113111321_GA_G	3	113111321	GA	G	0.36	19564	17	206	89.9024	22	3.56123e-10	0	1	0	0	0	1
rs1392263	3	115138922	C	T	0.49	19545	164	1	664.685	437	1.15212e-11	1	2	0	0	0	0
rs12487905	3	124521035	T	C	0.2	19518	176	1	637.305	437	1.17031e-09	0	1	0	0	0	0
rs1548194	3	124881760	T	C	0.24	19043	43	1	706.786	437	4.75116e-15	1	9	0	2	0	4
rs79953286	3	132226100	A	G	0.06	19644	27	3	415.115	239	1.24137e-11	1	4	0	0	0	2
rs6775778	3	135726679	A	G	0.24	19618	144	40	130.904	48	1.29152e-09	0	3	0	3	0	0
rs9809852	3	138696439	C	T	0.45	19644	33	7	317.592	170	5.09448e-11	1	4	0	0	0	2
rs4681330	3	146378341	T	C	0.4	19337	17	79	120.444	37	9.14534e-11	1	1	0	1	0	0
rs73166642	3	147056430	T	C	0.28	19528	26	1	653.734	437	7.64716e-11	1	2	0	0	0	0
rs2279829	3	147106319	C	T	0.22	19527	276	1	1252.08	437	1.16923e-79	1	86	2	47	19	15
rs1599641	3	147763846	C	T	0.25	19595	6	80	78.0783	20	8.30042e-09	0	1	0	1	0	0
rs73157016	3	149629884	C	T	0.02	19624	3	113	66.4376	16	4.16198e-08	0	1	0	0	0	1
rs9881867	3	150104445	T	G	0.24	19567	23	1	637.558	437	1.12305e-09	0	1	0	0	0	0
3:168924940_TA_T	3	168924940	TA	T	0.3	19441	14	121	101.968	35	1.82894e-08	0	1	0	0	0	1
rs9857900	3	172677778	A	G	0.44	19572	27	31	229.993	87	7.42677e-15	1	13	0	0	0	12
3:177341751_AT_A	3	177341751	A	AT	0.4	19154	186	1	837.716	437	1.61065e-27	1	17	0	3	2	9
3:190664528_CTTT_C	3	190664528	CTTT	C	0.39	18947	271	1	825.755	437	2.83465e-26	1	28	3	7	2	13
rs1697354	3	193508568	A	T	0.27	19555	25	2	426.905	278	2.21309e-08	0	1	0	0	0	0
rs3134866	4	1723265	G	A	0.19	19636	95	1	703.272	437	9.37995e-15	1	4	0	0	2	0
rs28495790	4	7847664	G	A	0.5	19197	77	1	626.101	437	6.94544e-09	0	2	0	1	0	0
rs10027881	4	17274000	C	G	0.37	19457	9	61	107.837	40	3.83619e-08	0	1	0	0	0	1
rs12508031	4	19073685	A	T	0.33	16817	3	230	99.1149	27	3.59584e-10	0	3	0	2	0	0
rs13150272	4	20121121	G	A	0.28	19533	340	117	134.844	20	4.7808e-19	1	12	0	0	0	10
rs12505570	4	30966260	A	T	0.49	19223	127	41	186.85	38	1.51252e-21	1	11	0	8	0	0
rs2102397	4	48656326	A	C	0.5	19496	78	3	379.501	239	1.84332e-08	0	1	0	0	0	0
rs11538878	4	53728524	T	C	0.24	19603	134	1	788.146	437	1.73021e-22	1	12	0	0	0	10
rs4860766	4	67471682	A	G	0.3	19548	2	11	273.895	158	3.01231e-08	0	1	0	1	0	0
rs34586561	4	73274418	GA	G	0.38	17316	169	2	463.358	278	1.92974e-11	1	2	0	0	0	0
rs1509617	4	95588158	C	G	0.24	19544	12	1	617.453	437	2.62301e-08	0	1	0	0	0	0
rs115111323	4	96800226	C	A	0.1	19245	34	40	137.92	48	1.25314e-10	1	4	0	4	0	0
rs263071	4	96906564	A	T	0.21	19002	143	20	186.725	67	3.07822e-13	1	8	0	8	0	0
rs7673377	4	97917772	A	C	0.31	19371	188	20	183.868	67	7.84332e-13	1	7	0	6	0	0
rs13107325	4	103188709	C	T	0.07	19644	22	20	178.694	67	4.18505e-12	1	9	0	8	0	0
rs11726117	4	113353285	C	T	0.35	19644	20	1	624.337	437	9.13693e-09	0	1	0	0	0	0
rs12512082	4	119314914	G	C	0.41	18999	35	10	229.872	112	3.81856e-10	0	2	0	2	0	0
rs7677059	4	124257091	C	T	0.28	19526	71	6	210.864	109	1.75388e-08	0	1	0	0	1	0
rs6850499	4	141867867	T	C	0.42	19494	10	106	84.1505	26	4.73696e-08	0	1	0	0	1	0
rs11727676	4	145659064	T	C	0.1	19644	197	5	416.278	234	2.25787e-12	1	8	0	2	0	3
rs11937933	4	149460337	G	A	0.46	19644	112	3	445.423	239	1.26824e-14	1	4	0	0	0	2
rs77795715	4	157660135	C	T	0.09	19616	133	1	766.527	437	2.08978e-20	1	6	2	1	0	0
4:160196206_CGT_C	4	160196206	CGT	C	0.47	18768	3	1	617.446	437	2.62664e-08	0	1	0	0	0	0
rs59793765	4	187381361	C	A	0.16	19633	158	1	1026.98	437	1.88582e-49	1	26	0	0	1	22
rs7713553	5	15734173	G	A	0.43	19638	56	3	412.636	239	2.12422e-11	1	1	0	0	0	0
rs6450402	5	56040390	T	A	0.23	19556	26	117	82.1856	20	1.66571e-09	0	4	0	0	0	4
rs56806779	5	60408046	CT	C	0.43	18983	1046	7	565.645	170	5.39385e-44	1	32	0	1	0	29
rs2227831	5	76023494	A	G	0.05	19615	4	144	81.5818	24	3.3986e-08	0	1	0	1	0	0
rs4703894	5	81855572	A	G	0.43	19401	223	7	455.733	170	5.78628e-28	1	34	0	15	0	16
rs35388902	5	81974242	G	A	0.45	19539	10	1	635.728	437	1.50938e-09	0	1	0	0	0	0
rs309588	5	82852578	T	A	0.2	19547	16	2	519.819	278	7.15319e-17	1	10	3	5	0	0
rs184839441	5	83905762	T	C	0.02	19644	2	277	57.1889	11	3.07114e-08	0	1	0	0	0	1
rs3850651	5	88181109	T	G	0.42	19263	73	1	649.846	437	1.47639e-10	1	2	0	1	0	0
rs1692437	5	91026341	A	C	0.46	19439	5	1	619.863	437	1.81886e-08	0	1	0	0	0	0
rs1501916	5	92011235	G	A	0.39	19342	19	159	72.7162	14	6.19298e-10	0	3	0	3	0	0
rs6867851	5	92182752	G	C	0.4	19190	127	50	141.268	28	4.50505e-17	1	10	0	0	8	0
rs61341720	5	92635678	C	A	0.04	15739	2	138	88.0713	26	1.13344e-08	0	2	0	2	0	0
rs115877304	5	92797166	C	T	0.05	19643	298	1	936.049	437	1.96698e-38	1	51	0	7	6	35
rs73135334	5	92947983	G	A	0.14	19644	404	1	837.613	437	1.65006e-27	1	19	0	5	6	5
rs11416356	5	93960907	A	AT	0.22	19589	180	1	641.125	437	6.28059e-10	0	5	0	1	0	2
rs468987	5	102169904	G	C	0.36	18815	73	1	628.592	437	4.70328e-09	0	1	0	0	0	0
rs17337110	5	113140819	T	C	0.06	19593	18	277	58.7846	11	1.55812e-08	0	1	0	0	0	1
rs17140139	5	115901872	T	A	0.25	19358	4	120	88.8386	25	4.42283e-09	0	1	0	0	0	1
rs13155211	5	116643981	T	C	0.1	19197	124	102	78.5133	18	1.55776e-09	0	1	0	0	1	0
rs304391	5	121753782	C	T	0.39	19199	6	1	613.946	437	4.44529e-08	0	1	0	0	0	0
rs7709626	5	122030711	G	A	0.36	19506	193	45	174.94	76	9.01987e-10	0	2	0	2	0	0
rs2897788	5	122948191	A	G	0.25	19273	22	40	128.486	48	2.84577e-09	0	1	0	1	0	0
rs73302753	5	124239155	T	C	0.09	19477	33	3	382.148	239	1.10637e-08	0	3	0	0	0	2
rs374824710	5	127875752	G	A	0.08	19211	289	27	155.605	62	5.28688e-10	0	4	0	0	3	0
rs12187568	5	128734008	C	G	0.05	18072	402	1	1238.06	437	1.13032e-77	1	63	2	45	11	2
rs111547866	5	131564501	C	T	0.45	19269	250	1	713.245	437	1.34122e-15	1	4	0	0	1	0
rs7701346	5	133828356	G	A	0.42	18911	40	42	110.851	39	8.23569e-09	0	3	0	3	0	0
rs352358	5	148663992	A	C	0.35	19331	6	7	335.615	170	6.06596e-13	1	7	0	0	0	5
rs10515870	5	163680609	G	C	0.16	19314	6	177	75.4156	12	3.0662e-11	1	2	0	0	2	0
rs26341	5	171096729	C	G	0.41	18844	10	151	132.835	33	6.28637e-14	1	9	0	9	0	0
rs6555969	5	171128464	C	T	0.32	19033	10	1	748.593	437	9.80844e-19	1	14	0	10	1	0
rs10498652	6	875493	A	G	0.44	19467	7	1	619.398	437	1.95254e-08	0	1	0	0	0	0
rs6925389	6	7112819	G	A	0.37	19451	57	5	421.617	234	6.75927e-13	1	6	0	4	0	0
rs532870767	6	9894160	G	GT	0.14	19150	132	86	146.63	66	4.64943e-08	0	1	0	1	0	0
rs2820232	6	35003603	G	T	0.43	19399	7	117	77.0307	20	1.24566e-08	0	1	0	0	0	1
rs1520	6	39526867	A	G	0.37	19553	174	5	531.288	234	3.7051e-25	1	17	0	12	1	2
rs7758685	6	43825266	A	G	0.5	19518	52	1	746.199	437	1.62368e-18	1	13	0	7	0	3
rs7770012	6	44446919	A	C	0.47	19391	14	1	653.394	437	8.10214e-11	1	5	0	4	0	0
rs542444	6	44800015	T	C	0.21	19581	313	1	636.667	437	1.29718e-09	0	1	0	0	0	0
rs80234846	6	50959275	G	A	0.06	19604	74	86	163.534	66	3.0318e-10	0	4	0	4	0	0
rs9367447	6	51574933	G	A	0.32	19313	138	1	653.134	437	8.46838e-11	1	2	0	1	0	0
rs2745367	6	56112343	C	G	0.41	19362	9	117	91.1763	20	4.61317e-11	1	2	0	0	0	2
rs9344390	6	85110593	T	A	0.41	18910	21	1	626.351	437	6.6819e-09	0	1	0	0	0	0
rs9345125	6	92002653	A	G	0.17	19631	102	1	818.37	437	1.62667e-25	1	37	0	24	9	1
rs4707680	6	92294371	T	C	0.45	19486	45	51	75.8038	19	9.72299e-09	0	1	0	0	1	0
rs2934227	6	92822578	A	C	0.24	19424	54	3	422.895	239	2.23923e-12	1	5	0	0	0	3
rs2787943	6	94762334	A	C	0.39	19555	255	7	337.959	170	3.34889e-13	1	8	0	0	0	6
rs9401593	6	98549801	A	C	0.49	19379	33	2	457.347	278	6.54636e-11	1	3	0	1	0	0
rs148987276	6	113371061	GTGTT	G	0.24	19379	22	1	613.345	437	4.86183e-08	0	1	0	0	0	0
rs7753038	6	126077657	A	G	0.48	19549	160	1	929.177	437	1.23794e-37	1	31	1	18	4	5
rs6919397	6	126659043	T	G	0.45	19600	695	5	582.729	234	1.06316e-31	1	29	0	23	0	3
rs200266058	6	133658100	C	CAG	0.18	19290	125	86	151.634	66	1.08868e-08	0	3	0	3	0	0
rs9376354	6	138866268	C	T	0.28	19458	86	3	580.717	239	1.88973e-30	1	33	0	0	3	28
rs12178835	6	150107248	G	A	0.35	19362	474	116	84.6481	18	1.30107e-10	1	5	0	0	0	5
rs62434394	6	154246562	C	T	0.1	19153	4	276	62.4753	13	1.88799e-08	0	1	0	0	0	1
rs9457478	6	159248431	G	C	0.49	19635	46	116	75.4982	18	5.19158e-09	0	1	0	0	0	1
rs2268945	6	168327929	G	A	0.43	19533	51	62	119.142	47	3.44509e-08	0	1	0	0	0	1
rs544085269	7	2104429	C	T	0.03	19415	16	219	77.7754	22	3.74973e-08	0	1	0	1	0	0
rs798488	7	2802522	T	C	0.3	19614	147	117	89.5778	20	8.78618e-11	1	2	0	0	0	2
rs801540	7	18672384	T	G	0.4	19644	13	45	165.973	76	1.18413e-08	0	1	0	1	0	0
rs12700003	7	18905866	C	T	0.39	19543	75	1	792.448	437	6.53883e-23	1	21	0	4	0	14
rs9886098	7	19016831	C	G	0.42	19209	13	5	370.968	234	2.85496e-08	0	1	0	1	0	0
rs7782309	7	19619103	A	G	0.37	19348	379	86	411.987	66	1.71554e-51	1	49	0	22	0	24
rs7811771	7	29406681	T	G	0.13	19351	17	117	75.5009	20	2.2475e-08	0	1	0	0	0	1
rs10225173	7	33284295	C	T	0.3	19595	93	1	732.596	437	2.73716e-17	1	7	0	0	5	0
rs672279	7	42986005	A	C	0.23	19593	169	1	685.11	437	2.90202e-13	1	3	0	0	0	1
rs38303	7	70070506	T	C	0.16	17945	15	203	89.0523	25	4.08225e-09	0	2	0	0	0	2
rs9640942	7	83118875	G	T	0.45	19644	42	42	107.095	39	2.89401e-08	0	1	0	1	0	0
rs10488271	7	83778444	A	G	0.18	19505	475	15	293.401	114	9.18755e-18	1	12	0	0	0	10
rs11982456	7	83836044	A	G	0.05	19426	17	58	78.2718	21	1.56711e-08	0	1	0	0	0	1
rs34106131	7	84408638	TA	T	0.48	19071	527	45	179.239	76	2.53981e-10	0	4	0	3	0	0
rs6951355	7	96206156	A	G	0.31	19633	442	2	925.716	278	1.35956e-70	1	48	3	36	6	0
7:101048424_AC_A	7	101048424	AC	A	0.23	19308	96	15	274.762	114	2.70582e-15	1	10	0	0	0	8
rs201321554	7	114125580	AG	A	0.5	19171	210	151	113.6	33	8.7882e-11	1	6	0	4	0	0
rs17460480	7	114928525	G	A	0.41	19644	19	122	139.183	41	1.29838e-12	1	3	0	0	0	3
rs10230941	7	117636111	C	G	0.36	19228	106	19	148.441	51	1.88278e-11	1	2	2	0	0	0
rs12536253	7	127595077	G	C	0.25	19479	16	1	614.531	437	4.07193e-08	0	1	0	0	0	0
rs10257326	7	137113975	A	G	0.39	17841	118	5	399.79	234	8.32148e-11	1	3	0	1	0	0
rs1638195	7	139252780	C	T	0.34	17259	2	79	126.387	37	1.06856e-11	1	8	0	4	0	1
rs7799144	7	156632715	A	C	0.33	19629	37	238	66.2057	14	9.31322e-09	0	1	0	1	0	0
rs62494409	8	5929449	T	C	0.14	19623	4	119	94.8103	32	3.91381e-08	0	1	0	0	0	1
rs35735391	8	6387237	C	T	0.31	19565	17	2	432.218	278	8.38688e-09	0	2	0	0	0	0
rs117108381	8	9834227	C	T	0.05	19541	2	164	60.2973	13	4.64729e-08	0	1	0	0	1	0
rs4872381	8	25816376	T	C	0.49	19644	13	232	108.145	20	4.27465e-14	1	7	0	7	0	0
rs5029306	8	26453105	C	T	0.36	19236	81	3	449.045	239	5.36785e-15	1	5	0	0	1	2
rs112232869	8	29919220	G	A	0.05	19590	48	43	145.266	64	2.95597e-08	0	1	0	1	0	0
rs7817184	8	60718581	G	A	0.34	19548	14	205	72.2878	18	1.84629e-08	0	1	0	0	0	1
rs71566263	8	71847336	GTA	G	0.44	18729	283	11	272.294	158	4.2776e-08	0	1	0	1	0	0
8:74463724_TTTAA_T	8	74463724	TTTAA	T	0.18	19528	5	27	142.994	62	2.4188e-08	0	1	0	0	1	0
rs6472991	8	77812822	G	A	0.22	19570	13	206	81.4281	22	9.4189e-09	0	1	0	0	0	1
rs112912226	8	78115863	A	G	0.12	19623	234	1	659.156	437	3.01717e-11	1	4	0	0	0	2
rs7826072	8	88764417	A	G	0.49	19223	69	86	170.426	66	3.53509e-11	1	2	0	2	0	0
rs1444496	8	93212954	C	T	0.42	19361	49	1	688.608	437	1.5153e-13	1	12	0	6	0	3
rs34495942	8	96836176	C	T	0.29	19265	28	2	441.291	278	1.52721e-09	0	1	0	0	0	0
rs780175299	8	108402184	CT	C	0.22	19599	98	2	484.366	278	2.26569e-13	1	4	0	2	0	0
rs2447186	8	120346710	T	C	0.21	19644	121	15	241.499	114	3.61576e-11	1	2	0	0	0	2
rs10283100	8	120596023	G	A	0.06	19644	60	1	678.591	437	9.59401e-13	1	8	0	6	0	0
rs7825329	8	121980719	G	C	0.46	19613	48	81	99.923	30	1.90941e-09	0	5	0	3	0	2
rs4871164	8	122152407	T	C	0.22	19556	33	15	225.583	114	2.40991e-09	0	3	0	0	0	3
rs17818958	8	129864593	C	T	0.44	19575	28	2	454.84	278	1.08218e-10	1	3	0	1	0	0
rs9644439	8	139908782	C	G	0.22	19552	2	20	163.937	67	4.2776e-10	0	2	0	1	0	0
rs148355218	9	977312	T	C	0.24	18995	33	1	621.05	437	1.51705e-08	0	1	0	0	0	0
rs7861718	9	3924447	A	C	0.31	18985	8	14	192.065	87	6.77798e-10	0	3	0	0	0	3
rs74573085	9	4366497	A	C	0.12	19446	2	140	80.1055	19	1.7832e-09	0	1	0	1	0	0
rs606472	9	13703275	A	T	0.34	19464	11	140	78.5726	19	3.27265e-09	0	1	0	1	0	0
rs10963403	9	18032972	C	T	0.39	19644	15	140	72.6121	19	3.36667e-08	0	2	0	1	0	1
rs2671622	9	22446751	C	T	0.11	19395	11	7	316.202	170	7.09414e-11	1	5	0	0	0	3
rs10868998	9	73869755	G	A	0.46	19445	230	208	117.584	32	1.0349e-11	1	7	0	0	0	7
rs9410566	9	83649787	T	C	0.24	19539	99	3	383.673	239	8.22432e-09	0	1	0	0	0	0
rs4878099	9	90155926	A	C	0.43	19555	74	52	86.8866	26	1.75025e-08	0	3	0	0	3	0
rs1355620	9	98270168	A	G	0.32	18719	208	1	773.726	437	4.31718e-21	1	12	0	0	0	9
9:98739354_TTTTG_T	9	98739354	TTTTG	T	0.12	19598	122	3	382.904	239	9.55212e-09	0	1	0	0	0	0
rs7023465	9	101639827	G	T	0.3	19353	130	1	896.5	437	6.60844e-34	1	45	0	13	4	25
rs2147071	9	110054699	C	T	0.33	19502	96	1	628.277	437	4.93969e-09	0	2	0	0	0	0
rs7864185	9	110397107	A	G	0.31	18808	4	1	616.189	437	3.17614e-08	0	1	0	0	0	0
rs4556147	9	113651161	A	T	0.22	19546	114	58	99.43	21	3.63915e-12	1	13	1	4	5	3
rs2418131	9	113830673	G	A	0.24	19317	14	3	393.656	239	1.12954e-09	0	1	0	0	0	0
rs204519	9	118907040	G	A	0.3	18877	29	21	182.146	88	1.54953e-08	0	2	0	2	0	0
rs10217305	9	118923442	C	G	0.37	19451	16	1	617.116	437	2.76058e-08	0	1	0	0	0	0
rs6478241	9	119252629	G	A	0.36	19644	265	1	717.799	437	5.44002e-16	1	3	0	0	0	0
rs117119938	9	122556935	C	G	0.02	19299	52	217	76.0893	19	8.69361e-09	0	1	0	1	0	0
rs12115650	9	126367705	G	A	0.27	19214	109	15	248.665	114	5.04778e-12	1	4	0	1	0	3
rs10987414	9	129459478	C	T	0.31	19602	13	133	77.1908	20	1.17085e-08	0	2	0	2	0	0
rs55950144	9	133928790	G	C	0.43	19171	17	53	89.0607	24	2.06111e-09	0	1	0	0	1	0
rs532436	9	136149830	G	A	0.18	19640	16	10	241.184	112	1.80219e-11	1	2	0	2	0	0
9:139964447_G_C	9	139964447	G	C	0.28	19212	28	140	118.862	19	1.80967e-16	1	1	0	1	0	0
9:140216247_G_A	9	140216247	G	A	0.31	19644	2	1	619.15	437	2.02722e-08	0	1	0	0	0	0
rs371738611	10	3277669	G	GA	0.49	19000	30	1	643.458	437	4.28154e-10	0	1	0	0	0	0
rs781349567	10	9192126	CACTT	C	0.45	19601	61	10	261.545	112	5.54753e-14	1	8	0	6	0	2
rs12251016	10	21821918	A	T	0.34	19583	241	1	826.505	437	2.36919e-26	1	18	0	6	0	9
rs142961996	10	25030999	ACTC	A	0.35	19528	119	134	102.895	21	8.84505e-13	1	1	0	1	0	0
rs11008282	10	31117358	G	A	0.36	19377	18	121	110.802	35	8.39847e-10	0	3	0	0	0	2
rs2506141	10	33468014	T	C	0.45	19369	151	1	729.885	437	4.7665e-17	1	3	0	0	0	1
rs10827231	10	33586399	A	C	0.47	19442	9	1	674.322	437	2.07826e-12	1	3	0	0	0	0
10:34437696_TTC_T	10	34437696	TTC	T	0.28	18869	39	1	618.214	437	2.3383e-08	0	1	0	0	0	0
rs2503079	10	36821279	A	G	0.36	19287	109	45	178.852	76	2.8484e-10	0	3	0	3	0	0
rs1902713	10	48442078	T	C	0.36	19386	2	1	618.915	437	2.10136e-08	0	1	0	0	0	0
rs7896344	10	50260876	G	A	0.31	19286	230	7	398.58	170	2.09653e-20	1	27	0	9	1	14
rs10821723	10	62082737	G	A	0.43	19448	27	131	61.616	13	2.69588e-08	0	1	1	0	0	0
10:63544980_AT_A	10	63544980	A	AT	0.42	18917	62	48	94.2091	26	1.15611e-09	0	1	0	0	1	0
rs2801050	10	104509393	T	A	0.28	19626	393	62	143.389	47	1.10256e-11	1	1	0	0	0	1
rs2257791	10	118643670	A	G	0.24	19384	118	1	790.712	437	9.69393e-23	1	18	0	3	2	10
rs740739	10	119262090	G	A	0.41	18887	58	7	317.544	170	5.15229e-11	1	4	0	0	0	2
rs34884690	10	126431711	A	G	0.41	18969	293	1	1061.76	437	7.25774e-54	1	38	0	1	5	29
rs10765918	11	12071855	A	G	0.27	19478	6	280	98.7078	18	3.81769e-13	1	12	0	0	0	10
rs2702648	11	19461653	T	C	0.42	19489	28	26	110.597	34	4.91134e-10	0	4	0	0	3	0
rs1844905	11	29094448	T	A	0.29	19104	127	122	114.173	41	8.00018e-09	0	1	0	0	0	1
rs1398282	11	36998553	C	A	0.45	19617	29	26	136.519	34	3.12464e-14	1	7	0	0	5	0
rs3824915	11	44331509	C	G	0.5	19644	34	1	709.268	437	2.92685e-15	1	6	0	0	0	4
rs7928319	11	68907002	G	A	0.29	19319	28	120	84.9627	25	1.86638e-08	0	1	0	0	0	1
rs1880692	11	80338069	A	G	0.46	19494	19	2	464.057	278	1.67071e-11	1	5	4	0	0	0
rs11235208	11	87280071	A	C	0.36	19472	10	155	69.1177	17	3.05844e-08	0	1	0	1	0	0
rs1042602	11	88911696	C	A	0.36	19644	177	122	208.367	41	2.8622e-24	1	11	0	0	0	9
rs139074105	11	91970184	T	TG	0.18	19570	31	1	642.212	437	5.25533e-10	0	1	0	0	0	0
rs1622987	11	92317858	G	A	0.33	19191	255	1	688.339	437	1.59368e-13	1	6	0	0	0	4
rs1616015	11	95491685	C	G	0.49	19366	230	5	420.197	234	9.3304e-13	1	6	0	4	0	0
rs11418777	11	110946372	T	TC	0.31	19386	202	15	305.302	114	2.1682e-19	1	13	0	1	0	10
rs59614433	11	111050526	T	C	0.08	19636	4	1	695.736	437	3.96552e-14	1	7	0	0	0	5
rs34248430	11	130288797	ACCT	A	0.28	18415	29	117	128.098	20	8.85727e-18	1	4	0	0	0	4
rs1921571	11	130492508	A	G	0.36	19569	34	1	613.866	437	4.49883e-08	0	1	0	0	0	0
rs2160875	12	4527322	T	C	0.49	19200	12	40	123.917	48	1.23908e-08	0	1	0	1	0	0
rs181288	12	5317850	C	T	0.31	18986	168	120	414.299	25	3.64751e-72	1	15	0	0	0	13
rs75521172	12	5337675	G	A	0.37	19621	25	281	92.1674	16	9.95865e-13	1	6	0	0	0	6
rs76053496	12	5435025	G	T	0.14	19458	5	150	122.482	46	7.16308e-09	0	1	0	1	0	0
rs1861835	12	5538112	G	A	0.1	19255	82	120	256.646	25	2.62846e-40	1	15	0	0	0	13
rs2277403	12	5916350	A	G	0.49	19604	105	1	1024.02	437	4.42896e-49	1	41	5	5	28	0
rs7980991	12	6545417	A	C	0.23	19644	2	3	403.002	239	1.64778e-10	1	2	0	0	1	0
rs7296101	12	24234001	A	G	0.39	19177	90	3	475.27	239	8.53493e-18	1	10	0	0	2	6
rs753883229	12	26181127	ATTTTCT	A	0.45	18720	21	233	82.549	24	2.37629e-08	0	1	0	1	0	0
rs899505	12	28271528	C	A	0.32	19474	849	1	809.09	437	1.42791e-24	1	15	2	7	0	3
rs2407283	12	43610027	C	T	0.26	19416	220	1	725.221	437	1.22829e-16	1	11	2	3	0	3
rs60876815	12	50601672	C	CA	0.31	17616	14	15	216.324	114	2.45867e-08	0	1	0	0	0	1
rs4450209	12	53943057	T	C	0.47	19518	103	1	629.929	437	3.80803e-09	0	1	0	0	0	0
rs17178006	12	65718299	T	G	0.12	19644	458	15	353.005	114	2.99641e-26	1	27	2	3	0	19
rs28445463	12	68733835	G	A	0.16	19623	12	1	619.072	437	2.05163e-08	0	1	0	0	0	0
rs770161	12	78258579	G	C	0.29	19029	67	7	394.379	170	7.086e-20	1	14	0	0	0	12
rs4842267	12	80019427	C	T	0.3	19528	250	1	876.613	437	1.06733e-31	1	36	11	18	2	2
rs4144978	12	83415628	A	G	0.33	19644	71	86	164.503	66	2.24854e-10	0	3	0	3	0	0
rs140287439	12	85591155	C	G	0.18	19349	313	230	146.761	27	1.98427e-18	1	12	0	10	0	0
rs10859677	12	94535947	G	A	0.4	19644	2	15	222.955	114	4.70328e-09	0	2	0	0	0	2
rs3794221	12	94575142	G	A	0.06	19521	3	79	103.912	37	2.85891e-08	0	1	0	1	0	0
rs6538668	12	96128771	C	T	0.33	19095	14	198	75.8685	17	2.05731e-09	0	1	0	0	0	1
rs2300553	12	96618763	A	C	0.36	19121	2	204	72.428	19	3.61493e-08	0	1	0	0	0	1
rs79076266	12	102417638	C	A	0.18	19635	237	10	228.057	112	6.16169e-10	0	1	0	1	0	0
rs12146713	12	106476805	T	C	0.09	19644	14	7	500.845	170	2.44455e-34	1	33	1	6	0	23
rs338168	12	108535858	T	C	0.24	19576	27	1	619.043	437	2.06063e-08	0	1	0	0	0	0
rs10778653	12	109082465	C	G	0.45	19604	13	196	61.4615	13	2.87409e-08	0	1	0	0	0	1
rs653178	12	112007756	T	C	0.48	19644	30	1	636.499	437	1.33291e-09	0	1	0	0	0	0
rs7137149	12	117321662	T	C	0.1	19551	29	140	91.7492	19	1.62256e-11	1	3	0	3	0	0
rs67657805	12	123639539	TA	T	0.22	17334	73	42	107.285	39	2.71769e-08	0	1	0	1	0	0
rs11147235	12	133688707	T	C	0.19	19644	35	30	140.673	51	2.51768e-10	0	2	0	0	0	2
rs55736210	13	22991579	C	T	0.24	19520	9	2	436.773	278	3.5917e-09	0	3	0	2	0	0
rs11385416	13	23186545	C	CT	0.19	19426	38	60	88.7812	22	5.52077e-10	0	2	0	0	0	2
rs56004985	13	26459271	G	A	0.21	19511	13	62	127.872	47	2.07014e-09	0	3	0	0	0	3
rs842370	13	47238854	G	A	0.24	19491	224	1	734.921	437	1.69785e-17	1	9	0	5	0	1
13:58614681_CAAAT_C	13	58614681	CAAAT	C	0.46	19507	259	281	95.2766	16	2.63937e-13	1	7	0	0	0	5
rs7991732	13	60315850	G	A	0.32	19428	431	12	165.311	51	5.45255e-14	1	10	0	0	10	0
rs4536347	13	77421473	T	A	0.17	19599	6	270	67.4698	16	2.75677e-08	0	1	0	0	0	1
rs1932197	13	80183353	C	G	0.48	19610	37	1	618.884	437	2.11106e-08	0	1	0	0	0	0
rs9531104	13	81260150	C	T	0.22	18934	80	281	88.3166	16	5.1027e-12	1	10	0	0	0	7
rs2254579	13	101045359	G	C	0.43	19289	142	1	715.107	437	9.28539e-16	1	6	0	4	0	0
rs9301159	13	107377936	A	C	0.11	19590	20	205	78.0839	18	1.85055e-09	0	1	0	0	0	1
rs4772828	13	107585642	T	G	0.3	19235	121	15	224.564	114	3.12536e-09	0	1	0	0	0	1
rs9521141	13	109707827	T	C	0.13	19179	2	1	614.56	437	4.05508e-08	0	1	0	0	0	0
rs12888467	14	29235537	C	G	0.47	18069	34	1	666.002	437	9.15167e-12	1	13	0	6	0	5
rs10138011	14	31393057	C	G	0.46	19519	51	237	67.0465	13	2.79447e-09	0	2	0	2	0	0
rs68193573	14	39647188	T	A	0.39	19596	76	220	80.4087	18	7.26774e-10	0	1	0	1	0	0
rs1959830	14	53975570	C	T	0.3	19516	87	15	292.067	114	1.39059e-17	1	16	0	0	0	14
rs10483631	14	54754178	G	C	0.12	19590	220	1	656.098	437	5.10623e-11	1	4	0	2	0	0
rs160459	14	59074136	A	C	0.46	19644	239	1	1462.82	437	9.44273e-111	1	87	0	29	15	40
rs74826997	14	59628609	T	C	0.12	19592	741	7	737.434	170	1.15879e-71	1	75	4	3	12	53
rs3830987	14	59814031	T	TAGC	0.48	19472	67	1	630.785	437	3.32506e-09	0	3	0	0	0	1
rs2772163	14	64693385	G	A	0.3	19111	5	273	68.1406	15	9.55652e-09	0	1	0	0	0	1
rs2158357	14	69029203	C	T	0.28	19523	29	1	620.951	437	1.53993e-08	0	1	0	0	0	0
rs2199876	14	85388938	C	A	0.36	19481	20	122	128.748	41	5.40132e-11	1	6	0	0	0	6
rs12880832	14	85731390	G	A	0.4	19589	9	15	235.548	114	1.78937e-10	1	4	0	0	0	3
rs571318149	14	91908728	T	TA	0.43	18398	117	7	309.636	170	3.32047e-10	0	1	0	0	0	1
rs28929474	14	94844947	C	T	0.02	19644	2	3	385.432	239	5.82774e-09	0	1	0	0	0	0
rs7146019	14	99734984	G	A	0.43	18333	22	139	94.7452	28	3.53835e-09	0	3	0	3	0	0
rs10136225	14	100269887	T	A	0.44	19032	36	140	89.0396	19	4.90568e-11	1	5	0	4	0	0
rs3783324	14	100350017	T	C	0.18	19644	35	5	425.674	234	2.66993e-13	1	7	0	5	0	0
rs12898029	14	103877884	C	T	0.35	19580	169	5	390.443	234	5.91153e-10	0	1	0	1	0	0
rs3784239	14	105629947	T	C	0.37	19459	48	1	668.732	437	5.64287e-12	1	1	0	0	0	0
rs78179393	15	36654390	A	T	0.07	19638	2	53	82.3443	24	2.5633e-08	0	1	0	0	1	0
rs940094	15	37278187	T	C	0.13	19506	9	157	115.279	22	1.2471e-14	1	7	0	6	0	0
rs2929686	15	39085781	T	C	0.39	19511	113	3	484.417	239	8.28323e-19	1	11	0	0	6	3
rs1841440	15	39380647	A	T	0.44	18862	214	1	921.183	437	1.03753e-36	1	43	4	8	17	11
rs5812091	15	39596967	G	GC	0.4	19495	66	47	163.348	37	8.28323e-18	1	20	0	8	9	0
rs11639391	15	39631771	C	T	0.09	19616	455	1	3652.37	437	0	1	128	19	36	58	12
rs78304521	15	39780486	A	G	0.09	19555	202	47	197.875	37	7.21937e-24	1	25	0	10	12	0
rs115241741	15	39809640	C	A	0.05	19644	197	2	479.727	278	6.18158e-13	1	13	1	7	3	0
rs75562043	15	45605282	G	A	0.09	19494	38	63	137.421	58	2.1503e-08	0	1	0	0	0	1
rs373051351	15	55905957	CTT	C	0.29	19359	149	79	131.488	37	1.64362e-12	1	7	0	6	0	0
rs12594082	15	58267779	A	G	0.46	19554	305	15	383.457	114	7.26106e-31	1	17	0	0	0	15
15:70699753_CTTAA_C	15	70699753	CTTAA	C	0.12	19360	11	1	704.335	437	7.64011e-15	1	5	0	0	0	3
rs8031704	15	84651185	C	A	0.33	19581	33	1	621.144	437	1.49486e-08	0	2	0	0	1	0
rs765475789	15	86279655	TG	T	0.29	17809	43	7	291.912	170	1.77828e-08	0	1	0	0	0	1
15:87972701_AT_A	15	87972701	A	AT	0.43	19338	95	1	669.32	437	5.08277e-12	1	2	0	0	0	0
rs4556765	15	90139262	T	C	0.48	19599	50	10	219.102	112	6.21298e-09	0	1	0	1	0	0
rs558812134	15	92724187	CAAAAAAA	C	0.28	17712	4	7	290.385	170	2.47229e-08	0	1	0	0	0	1
rs1994147	15	95829524	T	A	0.29	17813	3	209	75.8613	20	1.95614e-08	0	1	0	0	0	1
rs11854598	15	98296741	C	A	0.35	19610	13	42	114.317	39	2.53746e-09	0	2	0	2	0	0
rs9944188	15	98438516	A	T	0.35	19347	14	116	77.4704	18	2.36538e-09	0	2	0	0	0	2
rs9928278	16	2152651	T	C	0.17	19644	64	1	659.727	437	2.73338e-11	1	3	0	0	0	1
rs17621096	16	4296705	C	T	0.22	19404	49	1	654.9	437	6.26903e-11	1	1	0	0	0	0
rs11077013	16	6266331	G	A	0.44	19644	2	60	78.8139	22	2.53688e-08	0	1	0	0	0	1
rs226867	16	19600405	A	C	0.23	19269	2	204	74.4124	19	1.67379e-08	0	1	0	0	0	1
rs437564	16	28818037	C	T	0.36	17573	129	285	81.438	21	4.6366e-09	0	2	0	0	0	2
rs17616633	16	51451683	C	T	0.44	19188	21	20	187.687	67	2.24285e-13	1	6	0	6	0	0
rs4784254	16	52807980	T	C	0.46	19498	65	199	73.5063	19	2.38067e-08	0	1	0	0	0	1
rs257336	16	65055840	G	T	0.36	19524	67	1	651.427	437	1.13084e-10	1	2	0	0	0	0
rs6499216	16	69120354	C	A	0.22	19497	177	81	137.6	30	1.00763e-15	1	9	0	9	0	0
rs4985413	16	70661991	T	C	0.36	19587	51	1	628.354	437	4.87978e-09	0	1	0	0	0	0
rs12921392	16	77320605	G	A	0.38	19548	90	21	230.994	88	8.88382e-15	1	19	0	10	0	7
rs62033986	16	78218798	G	C	0.2	19549	39	140	86.7735	19	1.23084e-10	1	2	0	2	0	0
rs71390846	16	86714715	G	C	0.19	19378	3	5	405.388	234	2.49574e-11	1	3	0	1	0	0
rs56023709	16	87229344	C	A	0.38	19547	154	1	1163.94	437	2.12815e-67	1	70	6	24	8	29
rs6500461	16	89943629	G	A	0.39	19200	55	31	185.969	87	3.71706e-09	0	1	0	0	0	1
rs2663339	17	927516	A	C	0.3	19475	3	1	616.445	437	3.05422e-08	0	1	0	0	0	0
rs1466389	17	2096384	C	T	0.35	19571	177	1	686.938	437	2.06776e-13	1	5	0	3	0	0
rs7219015	17	2555592	C	T	0.22	19497	3	41	106.145	38	2.32434e-08	0	1	0	1	0	0
rs72839768	17	7129898	G	A	0.03	19644	6	5	383.303	234	2.53279e-09	0	2	0	1	0	0
rs34094467	17	8948541	C	T	0.04	19562	4	1	644.945	437	3.34657e-10	0	2	0	0	0	1
rs3744656	17	9141323	T	G	0.16	19644	63	10	253.545	112	5.60919e-13	1	2	0	2	0	0
rs12946889	17	13039467	T	G	0.42	19480	50	1	717.078	437	6.27914e-16	1	21	0	11	7	0
rs117080213	17	17989944	G	C	0.3	18921	300	1	637.427	437	1.14763e-09	0	1	0	0	0	0
rs203476	17	19833151	G	A	0.26	19604	157	205	86.8199	18	5.35057e-11	1	1	0	0	0	1
rs8080078	17	28195773	T	C	0.5	19566	529	62	201.315	47	5.34812e-21	1	21	0	4	1	13
rs71371993	17	42437000	G	A	0.07	19644	20	10	218.38	112	7.45761e-09	0	2	0	2	0	0
rs371996525	17	44183317	C	A	0.22	19479	4234	1	1016.39	437	3.97281e-48	1	43	0	27	1	12
rs62073229	17	44387670	T	C	0.26	13065	3	197	85.27	11	1.39991e-13	1	13	0	2	0	8
rs9906944	17	47091420	C	T	0.34	19359	11	5	385.614	234	1.58855e-09	0	4	0	2	0	1
rs9889262	17	47398070	T	A	0.36	19576	21	1	645.6	437	3.00192e-10	0	2	0	0	0	0
rs11652557	17	63912574	G	A	0.07	19616	21	1	694.914	437	4.6334e-14	1	5	0	0	0	3
rs7502307	17	65989961	C	G	0.2	19507	397	1	738.361	437	8.34065e-18	1	18	1	8	3	3
rs12602679	17	68064408	C	T	0.35	19482	5	5	369.216	234	3.98749e-08	0	1	0	1	0	0
rs60743985	17	69131960	ACT	A	0.42	19519	326	86	228.435	66	9.20661e-20	1	19	0	16	0	1
rs7405453	17	79615572	G	A	0.36	19546	362	31	439.423	87	1.735e-48	1	15	0	0	0	13
rs10502452	18	22254585	A	G	0.23	19564	171	53	90.5362	24	1.1749e-09	0	3	0	0	3	0
rs12962847	18	23511022	C	T	0.05	19615	17	271	66.1938	16	4.58564e-08	0	1	0	0	0	1
rs7228414	18	32634634	G	A	0.34	19584	9	1	617.423	437	2.63512e-08	0	1	0	0	0	0
18:40305980_TA_T	18	40305980	TA	T	0.28	19568	150	1	660.349	437	2.45414e-11	1	1	0	0	0	0
rs10871582	18	53276589	G	T	0.34	19546	36	2	436.714	278	3.63161e-09	0	3	0	1	0	0
rs17674370	19	3295428	T	C	0.13	19644	8	62	118.095	47	4.79071e-08	0	1	0	0	0	1
rs186793887	19	4286310	T	C	0.05	18551	2	39	93.8771	28	4.86183e-09	0	1	1	0	0	0
rs68175985	19	13109763	G	A	0.16	19644	23	3	468.621	239	4.52792e-17	1	21	0	0	7	12
rs548119374	19	13290786	G	T	0.27	18494	11	3	445.315	239	1.30167e-14	1	8	0	0	0	6
rs76549352	19	13934296	A	G	0.04	19644	2	1	657.665	437	3.90211e-11	1	3	0	1	0	0
rs147303113	19	18524830	A	AAAAC	0.32	18784	88	58	94.4561	21	2.71957e-11	1	1	0	0	0	1
rs2043294	19	32207820	A	T	0.18	19140	4	3	464.131	239	1.37911e-16	1	8	0	0	6	0
rs35221052	19	49063836	T	TA	0.03	19412	2	215	77.9087	20	8.86542e-09	0	1	0	1	0	0
rs2092673	20	528548	G	A	0.02	19601	2	81	91.0488	30	4.54988e-08	0	1	0	1	0	0
rs2024962	20	6613051	G	A	0.44	19282	134	10	243.234	112	1.02306e-11	1	6	0	4	0	0
rs2876076	20	7122978	G	C	0.33	19589	113	1	707.071	437	4.49262e-15	1	5	0	0	3	0
rs2423240	20	7372779	A	C	0.39	19628	275	231	170.285	32	8.7438e-21	1	3	0	3	0	0
rs6077868	20	10649761	C	T	0.2	19274	6	3	389.062	239	2.8425e-09	0	2	0	0	0	0
rs58419810	20	16978093	A	G	0.26	19476	10	122	120.732	41	8.72168e-10	0	5	0	0	0	4
rs6075862	20	21913284	T	C	0.43	19528	139	5	377.456	234	8.10401e-09	0	1	0	1	0	0
20:31355998_AT_A	20	31355998	AT	A	0.39	17855	25	283	75.4639	18	5.2626e-09	0	1	0	0	0	1
rs224331	20	34022387	A	C	0.34	19566	171	1	649.644	437	1.52721e-10	1	3	0	1	0	0
rs3746471	20	36841914	G	A	0.46	19644	42	1	750.888	437	6.02976e-19	1	8	0	1	0	5
rs66806308	20	46360465	C	T	0.21	18989	4	53	83.649	24	1.5787e-08	0	1	0	0	1	0
rs6097618	20	52448936	G	C	0.44	19343	138	7	584.73	170	6.20154e-47	1	32	0	0	8	22
rs7264166	20	60879829	C	T	0.43	19378	61	7	289.145	170	3.22552e-08	0	1	0	0	0	1
rs4817505	21	34343828	T	C	0.39	19457	21	80	236.851	20	5.05592e-39	1	8	0	8	0	0
rs34975687	21	46825723	G	C	0.32	18656	4	2	443.238	278	1.05221e-09	0	3	0	2	0	0
rs9980752	21	46924931	G	A	0.2	17947	2	105	91.5916	28	1.11635e-08	0	1	0	0	1	0
rs926835	22	27882704	A	G	0.36	19520	25	151	134.15	33	3.78355e-14	1	3	0	3	0	0
rs5995498	22	38196573	T	G	0.3	19630	176	5	397.12	234	1.46588e-10	1	4	0	2	0	0
rs9615351	22	46760481	C	G	0.25	19258	8	3	396.724	239	6.04644e-10	0	6	0	0	1	3
rs28470336	22	50722167	T	C	0.05	19644	4	198	78.5662	17	6.88494e-10	0	1	0	0	0	1
rs5933901	23	11594043	G	A	0.03	19559	8	1	687.795	437	1.76279e-13	1	3	0	0	0	1
rs7061752	23	39437329	G	C	0.25	19625	57	3	382.052	239	1.1272e-08	0	2	0	0	0	0
rs2369082	23	85758856	A	G	0.3	19106	46	7	393.279	170	9.73194e-20	1	10	0	0	0	8
rs11797626	23	108374417	T	A	0.14	19379	555	15	249.73	114	3.75232e-12	1	3	0	0	0	3
rs1506966	23	115904722	A	C	0.15	19357	39	255	66.095	16	4.7698e-08	0	1	0	0	1	0
rs5933448	23	133820773	T	C	0.24	19605	57	1	767.927	437	1.53957e-20	1	7	0	1	0	3
rs12843772	23	136648126	T	C	0.48	19331	191	138	108.813	26	4.21212e-12	1	5	0	5	0	0
rs139208834	23	144576444	G	A	0.23	19058	10	31	177.814	87	3.38299e-08	0	1	0	0	0	1
rs5924913	23	150524866	G	A	0.49	19231	73	14	186.529	87	3.18493e-09	0	3	0	0	0	3
rs782631177	23	154456644	AT	A	0.29	19128	73	7	301.942	170	1.93419e-09	0	4	0	0	0	2
