## Supplementary Table 3 for "Shared heritability of face and brain shape distinct from cognitive traits"

### Sheet: Sheet1
RS	CHR	POS	A1	A2	MAF	N	Segments2Test	SNPTested	FDR_DEP	Nominal	MinLog10P
rs10797342	1	2797856	T	C	0.48	19644	14	2	12	12	10.447
rs301789	1	8469337	A	G	0.33	19613	2	2	1	1	1.50662
rs2076603	1	17319011	A	G	0.36	19631	7	2	2	2	2.34651
rs10917502	1	19961679	A	G	0.24	19579	9	1	6	6	5.7007
rs144209197	1	39716844	C	CT	0.21	19612	6	1	4	4	2.40379
1:46561038_AAACT_A	1	46561038	AAACT	A	0.44	19606	3	1	1	2	1.66124
rs6658111	1	47980916	T	G	0.37	19471	98	2	75	78	26.6772
rs1278529	1	50890634	C	T	0.47	19474	1	2	1	1	4.22312
rs5174	1	53712727	C	T	0.42	19644	1	2	1	1	1.44123
rs6669971	1	56155543	A	G	0.22	19631	3	2	0	0	0.686166
rs1884368	1	61839973	C	T	0.23	17871	4		0	0
rs35082445	1	64224560	TG	T	0.17	19505	7	1	7	7	4.94347
rs12025245	1	64657255	G	T	0.32	18912	2	2	1	1	2.44838
rs79695640	1	85836073	T	C	0.21	19534	1	2	1	1	1.61027
rs369466863	1	86574490	CA	C	0.43	15796	1	1	0	0	1.08466
rs80204731	1	88255014	G	C	0.02	19595	4		0	0
rs3008452	1	88429257	T	C	0.47	19449	2	2	2	2	2.24092
rs4370753	1	91088884	C	T	0.39	19644	2	2	2	2	2.81111
1:93837780_AAAAC_A	1	93837780	A	AAAAC	0.36	19584	6	1	6	6	5.98499
rs7522293	1	103539981	G	A	0.35	19602	4	2	3	3	1.95949
rs10857812	1	110627923	T	A	0.36	19407	2	2	0	0	1.28045
rs3790598	1	113196896	G	A	0.17	19644	8	1	7	7	2.61316
rs61808932	1	119643820	T	C	0.25	19582	15	2	13	13	10.5473
rs10923781	1	119796085	A	G	0.12	19598	4	2	4	4	8.09281
rs6666703	1	153943800	C	T	0.29	19599	2	2	2	2	4.12519
rs11589479	1	155033308	G	A	0.17	19644	6	2	4	4	4.46471
rs72702268	1	155046402	G	T	0.02	19573	4	2	0	0	0.670434
rs3790457	1	156458840	T	C	0.35	19607	2	2	0	1	1.39853
rs34826218	1	160369919	G	GA	0.35	19344	3	1	0	0	0.36371
rs11265403	1	160414093	T	G	0.2	19424	2	2	2	2	2.75217
rs10800052	1	164775801	A	G	0.2	19555	1	2	1	1	1.98257
rs186023662	1	166944809	C	G	0.22	19615	1	2	0	0	1.06462
rs28372846	1	178840658	CTTAT	C	0.42	19571	11	1	7	7	5.11223
rs68020735	1	180532902	G	A	0.2	19177	1	2	1	1	1.60661
rs3827708	1	180972363	T	G	0.3	19644	1	2	0	0	1.02183
rs375911901	1	182690087	T	C	0.07	19496	1	1	0	0	0.90451
rs78108344	1	197388870	C	T	0.21	19524	2	1	2	2	3.67048
rs823080	1	205789282	G	A	0.41	19570	4	2	1	1	1.76267
1:208450678_GA_G	1	208450678	GA	G	0.44	16517	6	1	4	4	4.19528
rs1452628	1	215139887	A	T	0.38	19512	2	2	0	0	0.229403
rs1766400	1	219920924	A	G	0.2	19618	1	2	1	1	2.33175
rs35862668	1	227993113	C	T	0.09	19644	1	2	0	0	0.685619
rs79367267	1	243689543	C	A	0.14	19642	1	2	0	0	1.09504
rs472940	1	245580022	T	C	0.39	19417	1	2	1	1	2.80216
rs626186	2	4545705	T	C	0.2	19412	8	2	7	7	4.7793
rs141874683	2	5836918	C	T	0.03	19545	1	2	0	0	0.222349
rs72772496	2	16430349	T	C	0.07	18661	20	1	12	12	4.07203
rs4637120	2	18701627	C	T	0.36	18317	12	2	8	9	5.61047
2:27177903_GA_G	2	27177903	GA	G	0.38	19307	10	1	5	6	4.16436
rs35050623	2	37063240	CT	C	0.46	19231	60	1	54	55	15.8245
rs12623480	2	42279967	C	T	0.32	18380	18	1	1	2	1.94821
rs3914639	2	45401803	T	C	0.32	18824	1	2	1	1	2.93815
rs7601767	2	48277490	G	A	0.38	19549	21	2	21	21	9.4619
rs1504172	2	49368475	C	T	0.3	19475	12	2	11	12	5.30021
rs11674614	2	54536167	C	G	0.04	19615	1	2	0	0	0.0736562
rs79272390	2	54615325	C	T	0.15	18838	14	2	14	14	5.01993
rs376087404	2	54798731	C	T	0.18	19427	1	1	0	0	0.830074
rs11451194	2	58596426	AC	A	0.45	19551	7	1	2	3	1.72876
rs2540089	2	59762371	C	T	0.31	19644	3	2	3	3	2.51371
rs243076	2	60617563	G	A	0.41	19497	8	2	8	8	5.46546
rs2860911	2	65983015	C	G	0.39	19561	41	2	35	35	23.6097
rs60959046	2	66184141	C	T	0.17	19624	2	2	0	0	0.829116
rs2303597	2	71780821	C	T	0.29	19386	2	1	2	2	4.12366
rs5832086	2	72783879	TA	T	0.28	18369	1	1	1	1	2.76535
rs62149424	2	104724493	G	A	0.06	19619	3	2	2	2	1.92983
rs1451533	2	105466005	G	A	0.27	19152	17	2	17	17	12.7204
rs11692600	2	119046519	T	C	0.42	19264	15	2	11	11	4.00224
rs1371044	2	145695907	G	A	0.24	19419	4	2	4	4	4.3504
rs7594794	2	149992406	C	T	0.28	19587	24	2	23	24	17.2237
rs4664395	2	161901301	C	T	0.41	19172	1	2	0	0	1.11868
rs1014444	2	162868858	A	G	0.33	19304	15	2	14	14	6.2282
rs416219	2	176107857	G	A	0.18	19576	1	2	0	0	0.896117
rs6719550	2	188272460	T	C	0.32	19533	20	2	19	19	7.77678
rs12693527	2	189913273	T	C	0.19	19426	4	2	0	0	1.13757
rs59314546	2	198232000	CA	C	0.33	19059	1	1	1	1	4.61192
rs1077799	2	200560897	T	C	0.17	19450	7	2	2	2	2.37432
2:211439599_GT_G	2	211439599	G	GT	0.46	19279	3	1	0	0	0.189809
rs60603116	2	217431561	A	T	0.43	19352	13	2	13	13	9.12774
rs2565745	2	222382366	A	T	0.35	19127	1	2	0	0	1.293
rs72983061	2	236718302	G	A	0.28	19475	6	2	4	4	4.22306
rs11901793	2	237497237	A	G	0.19	19458	14	2	14	14	7.22489
rs2720107	2	237585368	T	C	0.22	19591	8	2	8	8	4.25432
rs56286103	2	237705105	A	G	0.32	19635	20	2	19	19	9.56476
rs11720653	3	17439510	T	C	0.31	19644	15	2	13	14	9.17027
rs17279437	3	45814094	G	A	0.11	19644	1	2	0	0	1.20884
rs34559126	3	49575913	GTAT	G	0.35	18382	1	1	0	0	0.884303
3:50053937_GT_G	3	50053937	GT	G	0.47	19013	4	1	4	4	3.28404
rs13303	3	52558008	C	T	0.44	19644	7	2	3	3	2.32733
rs71309924	3	55718490	G	A	0.2	19370	5	2	3	4	4.95446
rs11130504	3	56280163	A	G	0.21	19340	1	2	0	0	0.544474
rs268775	3	57934626	T	A	0.44	19413	1	2	0	0	0.526183
rs4688652	3	61645623	A	G	0.16	19486	1	2	0	0	0.750632
rs11130959	3	64140685	T	C	0.4	18988	1	2	0	1	1.34639
rs6768530	3	64611332	C	T	0.43	19556	2	2	2	2	3.71605
rs704442	3	64878444	A	C	0.34	19644	6	2	4	5	2.8388
rs28472955	3	66043102	T	G	0.31	19644	13	2	13	13	12.7128
rs7623492	3	69337498	C	A	0.44	19228	1	2	0	0	0.0931339
rs73109466	3	69471552	G	A	0.31	19295	2	1	2	2	4.60846
rs7623765	3	71544614	A	G	0.48	19619	2	2	2	2	4.006
rs17752319	3	73348875	G	C	0.45	18696	2	2	0	0	0.687118
rs6793699	3	77041838	A	G	0.18	19480	1	2	1	1	2.83201
rs35750090	3	77356734	T	C	0.41	19472	10	2	10	10	8.08837
rs59431802	3	78316215	C	T	0.45	19578	10	2	3	4	2.48053
3:88580468_CAT_C	3	88580468	CAT	C	0.11	19582	2	1	1	1	1.79555
rs9824448	3	89026497	C	A	0.31	19371	3	2	3	3	2.72915
rs7650184	3	89530057	C	A	0.4	19593	67	2	65	66	28.7034
rs9880373	3	98857073	G	A	0.22	18334	1	2	1	1	1.5658
rs12374063	3	104667506	C	A	0.48	19596	45	2	33	33	9.58222
3:113111321_GA_G	3	113111321	GA	G	0.36	19564	1		0	0
rs1392263	3	115138922	C	T	0.49	19545	2	2	1	1	3.36159
rs12487905	3	124521035	T	C	0.2	19518	1	2	1	1	2.99859
rs1548194	3	124881760	T	C	0.24	19043	9	2	7	7	3.0952
rs79953286	3	132226100	A	G	0.06	19644	4	2	0	1	1.38194
rs6775778	3	135726679	A	G	0.24	19618	3	2	0	0	0.464234
rs9809852	3	138696439	C	T	0.45	19644	4	2	4	4	6.35703
rs4681330	3	146378341	T	C	0.4	19337	1	2	0	0	0.632601
rs73166642	3	147056430	T	C	0.28	19528	2	2	2	2	2.86143
rs2279829	3	147106319	C	T	0.22	19527	86	2	59	63	13.1438
rs1599641	3	147763846	C	T	0.25	19595	1	2	1	1	3.72987
rs73157016	3	149629884	C	T	0.02	19624	1	2	0	0	0.167817
rs9881867	3	150104445	T	G	0.24	19567	1	2	1	1	2.94914
3:168924940_TA_T	3	168924940	TA	T	0.3	19441	1	1	0	0	0.100254
rs9857900	3	172677778	A	G	0.44	19572	13	2	4	4	2.85234
3:177341751_AT_A	3	177341751	A	AT	0.4	19154	17	1	14	15	4.23118
3:190664528_CTTT_C	3	190664528	CTTT	C	0.39	18947	28	1	8	11	3.29916
rs1697354	3	193508568	A	T	0.27	19555	1	2	0	0	0.292702
rs3134866	4	1723265	G	A	0.19	19636	4	2	3	3	4.34236
rs28495790	4	7847664	G	A	0.5	19197	2	2	1	1	3.9701
rs10027881	4	17274000	C	G	0.37	19457	1	2	0	0	0.0670673
rs12508031	4	19073685	A	T	0.33	16817	3	2	0	0	0.61162
rs13150272	4	20121121	G	A	0.28	19533	12	2	11	11	6.03503
rs12505570	4	30966260	A	T	0.49	19223	11	1	7	7	4.82872
rs2102397	4	48656326	A	C	0.5	19496	1	2	0	0	0.545011
rs11538878	4	53728524	T	C	0.24	19603	12	2	10	10	6.23094
rs4860766	4	67471682	A	G	0.3	19548	1	2	0	1	1.35129
rs34586561	4	73274418	GA	G	0.38	17316	2	1	1	1	2.43668
rs1509617	4	95588158	C	G	0.24	19544	1	2	1	1	1.64371
rs115111323	4	96800226	C	A	0.1	19245	4	2	2	3	2.25265
rs263071	4	96906564	A	T	0.21	19002	8	2	7	7	3.50466
rs7673377	4	97917772	A	C	0.31	19371	7	2	7	7	4.65606
rs13107325	4	103188709	C	T	0.07	19644	9	2	8	8	4.79767
rs11726117	4	113353285	C	T	0.35	19644	1	2	0	0	0.419591
rs12512082	4	119314914	G	C	0.41	18999	2	2	0	0	1.23983
rs7677059	4	124257091	C	T	0.28	19526	1	2	0	0	0.363468
rs6850499	4	141867867	T	C	0.42	19494	1	2	0	0	0.272238
rs11727676	4	145659064	T	C	0.1	19644	8	2	8	8	5.7979
rs11937933	4	149460337	G	A	0.46	19644	4	2	4	4	3.46507
rs77795715	4	157660135	C	T	0.09	19616	6	2	6	6	5.68241
4:160196206_CGT_C	4	160196206	CGT	C	0.47	18768	1		0	0
rs59793765	4	187381361	C	A	0.16	19633	26	2	12	14	3.95992
rs7713553	5	15734173	G	A	0.43	19638	1	2	1	1	2.24373
rs6450402	5	56040390	T	A	0.23	19556	4	2	0	0	1.04189
rs56806779	5	60408046	CT	C	0.43	18983	32	1	20	22	5.20087
rs2227831	5	76023494	A	G	0.05	19615	1	2	0	0	0.273936
rs4703894	5	81855572	A	G	0.43	19401	34	2	28	29	10.503
rs35388902	5	81974242	G	A	0.45	19539	1	2	0	0	0.876043
rs309588	5	82852578	T	A	0.2	19547	10	2	10	10	4.19315
rs184839441	5	83905762	T	C	0.02	19644	1	2	0	0	0.598533
rs3850651	5	88181109	T	G	0.42	19263	2	2	1	2	1.60685
rs1692437	5	91026341	A	C	0.46	19439	1	2	0	0	0.850426
rs1501916	5	92011235	G	A	0.39	19342	3	2	0	0	1.01321
rs6867851	5	92182752	G	C	0.4	19190	10	2	8	8	8.27728
rs61341720	5	92635678	C	A	0.04	15739	2	1	0	0	0.43064
rs115877304	5	92797166	C	T	0.05	19643	51	2	33	35	5.70227
rs73135334	5	92947983	G	A	0.14	19644	19	2	18	18	8.19696
rs11416356	5	93960907	A	AT	0.22	19589	5	1	3	3	3.9387
rs468987	5	102169904	G	C	0.36	18815	1	2	0	1	1.37322
rs17337110	5	113140819	T	C	0.06	19593	1	2	0	0	0.138899
rs17140139	5	115901872	T	A	0.25	19358	1	2	0	0	1.01902
rs13155211	5	116643981	T	C	0.1	19197	1	2	0	0	0.264407
rs304391	5	121753782	C	T	0.39	19199	1	2	0	0	0.321442
rs7709626	5	122030711	G	A	0.36	19506	2	2	0	0	0.340167
rs2897788	5	122948191	A	G	0.25	19273	1	1	0	0	0.332832
rs73302753	5	124239155	T	C	0.09	19477	3	2	0	0	1.03036
rs374824710	5	127875752	G	A	0.08	19211	4	1	4	4	4.11367
rs12187568	5	128734008	C	G	0.05	18072	63	2	42	47	12.6052
rs111547866	5	131564501	C	T	0.45	19269	4	2	4	4	7.13639
rs7701346	5	133828356	G	A	0.42	18911	3	2	0	0	0.705986
rs352358	5	148663992	A	C	0.35	19331	7	2	6	6	5.53213
rs10515870	5	163680609	G	C	0.16	19314	2	2	2	2	1.84231
rs26341	5	171096729	C	G	0.41	18844	9	2	9	9	7.34664
rs6555969	5	171128464	C	T	0.32	19033	14	2	10	11	8.63409
rs10498652	6	875493	A	G	0.44	19467	1	2	1	1	1.6624
rs6925389	6	7112819	G	A	0.37	19451	6	2	2	3	4.91253
rs532870767	6	9894160	G	GT	0.14	19150	1	1	0	0	0.0807702
rs2820232	6	35003603	G	T	0.43	19399	1	2	0	0	1.12525
rs1520	6	39526867	A	G	0.37	19553	17	2	16	17	10.9895
rs7758685	6	43825266	A	G	0.5	19518	13	2	6	7	5.03989
rs7770012	6	44446919	A	C	0.47	19391	5	2	1	1	1.76756
rs542444	6	44800015	T	C	0.21	19581	1	2	1	1	3.98901
rs80234846	6	50959275	G	A	0.06	19604	4	2	2	2	3.32257
rs9367447	6	51574933	G	A	0.32	19313	2	2	0	0	0.480087
rs2745367	6	56112343	C	G	0.41	19362	2	2	1	2	2.54016
rs9344390	6	85110593	T	A	0.41	18910	1	2	1	1	2.43541
rs9345125	6	92002653	A	G	0.17	19631	37	2	26	26	13.4668
rs4707680	6	92294371	T	C	0.45	19486	1	2	1	1	3.79179
rs2934227	6	92822578	A	C	0.24	19424	5	2	4	4	3.26111
rs2787943	6	94762334	A	C	0.39	19555	8	2	5	5	2.02836
rs9401593	6	98549801	A	C	0.49	19379	3	2	1	1	2.25609
rs148987276	6	113371061	GTGTT	G	0.24	19379	1	1	1	1	1.4788
rs7753038	6	126077657	A	G	0.48	19549	31	2	27	27	13.23
rs6919397	6	126659043	T	G	0.45	19600	29	2	25	27	11.5296
rs200266058	6	133658100	C	CAG	0.18	19290	3	1	2	3	2.39559
rs9376354	6	138866268	C	T	0.28	19458	33	2	31	32	9.1963
rs12178835	6	150107248	G	A	0.35	19362	5	1	3	3	2.95096
rs62434394	6	154246562	C	T	0.1	19153	1	1	0	0	0.249918
rs9457478	6	159248431	G	C	0.49	19635	1	2	0	0	0.350929
rs2268945	6	168327929	G	A	0.43	19533	1	2	0	0	0.58245
rs544085269	7	2104429	C	T	0.03	19415	1	1	0	0	0.687508
rs798488	7	2802522	T	C	0.3	19614	2	2	2	2	3.54699
rs801540	7	18672384	T	G	0.4	19644	1	2	0	0	0.0988498
rs12700003	7	18905866	C	T	0.39	19543	21	2	14	14	6.15839
rs9886098	7	19016831	C	G	0.42	19209	1	2	1	1	2.17876
rs7782309	7	19619103	A	G	0.37	19348	49	2	44	45	15.2539
rs7811771	7	29406681	T	G	0.13	19351	1	2	0	0	0.0293103
rs10225173	7	33284295	C	T	0.3	19595	7	2	7	7	8.1398
rs672279	7	42986005	A	C	0.23	19593	3	2	2	2	2.53788
rs38303	7	70070506	T	C	0.16	17945	2	1	0	0	0.42519
rs9640942	7	83118875	G	T	0.45	19644	1	2	0	0	0.118549
rs10488271	7	83778444	A	G	0.18	19505	12	2	12	12	6.03391
rs11982456	7	83836044	A	G	0.05	19426	1	2	1	1	3.09026
rs34106131	7	84408638	TA	T	0.48	19071	4	1	2	2	3.1525
rs6951355	7	96206156	A	G	0.31	19633	48	2	45	45	21.477
7:101048424_AC_A	7	101048424	AC	A	0.23	19308	10	1	1	2	2.06801
rs201321554	7	114125580	AG	A	0.5	19171	6	1	2	3	1.72295
rs17460480	7	114928525	G	A	0.41	19644	3	2	0	0	1.27989
rs10230941	7	117636111	C	G	0.36	19228	2	2	0	1	1.3029
rs12536253	7	127595077	G	C	0.25	19479	1	2	0	0	0.971762
rs10257326	7	137113975	A	G	0.39	17841	3	1	3	3	3.35339
rs1638195	7	139252780	C	T	0.34	17259	8	2	5	5	3.81928
rs7799144	7	156632715	A	C	0.33	19629	1	2	0	0	0.179059
rs62494409	8	5929449	T	C	0.14	19623	1	2	0	0	0.0117032
rs35735391	8	6387237	C	T	0.31	19565	2	2	0	0	1.10892
rs117108381	8	9834227	C	T	0.05	19541	1	2	0	0	0.383055
rs4872381	8	25816376	T	C	0.49	19644	7	2	6	6	5.84693
rs5029306	8	26453105	C	T	0.36	19236	5	2	5	5	5.05359
rs112232869	8	29919220	G	A	0.05	19590	1	2	0	0	0.290219
rs7817184	8	60718581	G	A	0.34	19548	1	2	0	0	0.193376
rs71566263	8	71847336	GTA	G	0.44	18729	1	1	1	1	2.58675
8:74463724_TTTAA_T	8	74463724	TTTAA	T	0.18	19528	1	1	0	0	0.326895
rs6472991	8	77812822	G	A	0.22	19570	1	1	0	0	0.39421
rs112912226	8	78115863	A	G	0.12	19623	4	1	0	0	0.460895
rs7826072	8	88764417	A	G	0.49	19223	2	1	1	2	1.64874
rs1444496	8	93212954	C	T	0.42	19361	12	2	9	10	5.54169
rs34495942	8	96836176	C	T	0.29	19265	1	2	0	0	0.0692463
rs780175299	8	108402184	CT	C	0.22	19599	4	1	0	0	1.04061
rs2447186	8	120346710	T	C	0.21	19644	2	2	2	2	2.84784
rs10283100	8	120596023	G	A	0.06	19644	8	1	3	3	1.83544
rs7825329	8	121980719	G	C	0.46	19613	5	2	1	1	1.56762
rs4871164	8	122152407	T	C	0.22	19556	3	2	0	0	1.09594
rs17818958	8	129864593	C	T	0.44	19575	3	2	2	2	3.27114
rs9644439	8	139908782	C	G	0.22	19552	2	2	0	0	1.10929
rs148355218	9	977312	T	C	0.24	18995	1	1	0	0	0.688363
rs7861718	9	3924447	A	C	0.31	18985	3	1	0	0	1.20223
rs74573085	9	4366497	A	C	0.12	19446	1	2	0	0	0.60167
rs606472	9	13703275	A	T	0.34	19464	1	2	0	0	0.592607
rs10963403	9	18032972	C	T	0.39	19644	2	2	2	2	5.62221
rs2671622	9	22446751	C	T	0.11	19395	5	2	3	3	3.38967
rs10868998	9	73869755	G	A	0.46	19445	7	2	7	7	4.75286
rs9410566	9	83649787	T	C	0.24	19539	1	2	1	1	3.13649
rs4878099	9	90155926	A	C	0.43	19555	3	2	0	0	0.38718
rs1355620	9	98270168	A	G	0.32	18719	12	2	9	10	4.30478
9:98739354_TTTTG_T	9	98739354	TTTTG	T	0.12	19598	1	1	0	0	0.691266
rs7023465	9	101639827	G	T	0.3	19353	45	2	42	43	10.1046
rs2147071	9	110054699	C	T	0.33	19502	2	2	2	2	1.97895
rs7864185	9	110397107	A	G	0.31	18808	1	2	0	1	1.33581
rs4556147	9	113651161	A	T	0.22	19546	13	2	0	0	1.17874
rs2418131	9	113830673	G	A	0.24	19317	1	2	0	0	0.217023
rs204519	9	118907040	G	A	0.3	18877	2	2	2	2	2.81142
rs10217305	9	118923442	C	G	0.37	19451	1	2	0	0	0.92627
rs6478241	9	119252629	G	A	0.36	19644	3	2	1	1	1.99269
rs117119938	9	122556935	C	G	0.02	19299	1	2	0	0	0.0533149
rs12115650	9	126367705	G	A	0.27	19214	4	2	3	3	4.70809
rs10987414	9	129459478	C	T	0.31	19602	2	2	2	2	2.65752
rs55950144	9	133928790	G	C	0.43	19171	1	2	0	0	0.452997
rs532436	9	136149830	G	A	0.18	19640	2	2	0	0	1.03484
9:139964447_G_C	9	139964447	G	C	0.28	19212	1	2	1	1	2.1294
9:140216247_G_A	9	140216247	G	A	0.31	19644	1	2	0	0	0.879801
rs371738611	10	3277669	G	GA	0.49	19000	1	1	0	0	0.883431
rs781349567	10	9192126	CACTT	C	0.45	19601	8	1	8	8	5.79935
rs12251016	10	21821918	A	T	0.34	19583	18	2	9	9	4.06197
rs142961996	10	25030999	ACTC	A	0.35	19528	1	1	0	0	0.036744
rs11008282	10	31117358	G	A	0.36	19377	3	2	1	1	4.26441
rs2506141	10	33468014	T	C	0.45	19369	3	2	3	3	8.13813
rs10827231	10	33586399	A	C	0.47	19442	3	1	2	2	3.02845
10:34437696_TTC_T	10	34437696	TTC	T	0.28	18869	1	1	1	1	2.00858
rs2503079	10	36821279	A	G	0.36	19287	3	2	1	1	1.98142
rs1902713	10	48442078	T	C	0.36	19386	1	2	0	0	0.596677
rs7896344	10	50260876	G	A	0.31	19286	27	2	22	23	7.30962
rs10821723	10	62082737	G	A	0.43	19448	1	2	1	1	1.54994
10:63544980_AT_A	10	63544980	A	AT	0.42	18917	1	1	0	0	0.112472
rs2801050	10	104509393	T	A	0.28	19626	1	2	0	0	1.03406
rs2257791	10	118643670	A	G	0.24	19384	18	2	11	11	8.45979
rs740739	10	119262090	G	A	0.41	18887	4	2	3	3	2.94449
rs34884690	10	126431711	A	G	0.41	18969	38	1	37	37	14.4339
rs10765918	11	12071855	A	G	0.27	19478	12	2	11	12	4.19889
rs2702648	11	19461653	T	C	0.42	19489	4	2	3	4	3.33157
rs1844905	11	29094448	T	A	0.29	19104	1	2	0	0	0.286304
rs1398282	11	36998553	C	A	0.45	19617	7	2	4	4	1.72304
rs3824915	11	44331509	C	G	0.5	19644	6	2	6	6	4.23838
rs7928319	11	68907002	G	A	0.29	19319	1	2	0	0	0.554875
rs1880692	11	80338069	A	G	0.46	19494	5	2	0	0	0.706657
rs11235208	11	87280071	A	C	0.36	19472	1	2	0	0	0.453386
rs1042602	11	88911696	C	A	0.36	19644	11	2	7	9	4.96012
rs139074105	11	91970184	T	TG	0.18	19570	1	1	1	1	1.68368
rs1622987	11	92317858	G	A	0.33	19191	6	2	2	3	4.11579
rs1616015	11	95491685	C	G	0.49	19366	6	2	1	1	2.02125
rs11418777	11	110946372	T	TC	0.31	19386	13	1	7	7	5.77276
rs59614433	11	111050526	T	C	0.08	19636	7	2	6	6	3.5371
rs34248430	11	130288797	ACCT	A	0.28	18415	4	1	0	0	0.754198
rs1921571	11	130492508	A	G	0.36	19569	1	2	1	1	3.83472
rs2160875	12	4527322	T	C	0.49	19200	1	2	0	0	1.04199
rs181288	12	5317850	C	T	0.31	18986	15	1	11	11	5.32065
rs75521172	12	5337675	G	A	0.37	19621	6	2	6	6	3.96439
rs76053496	12	5435025	G	T	0.14	19458	1	2	1	1	2.57486
rs1861835	12	5538112	G	A	0.1	19255	15	2	15	15	8.50546
rs2277403	12	5916350	A	G	0.49	19604	41	2	30	31	12.7232
rs7980991	12	6545417	A	C	0.23	19644	2	2	1	1	1.43494
rs7296101	12	24234001	A	G	0.39	19177	10	2	3	4	2.89695
rs753883229	12	26181127	ATTTTCT	A	0.45	18720	1	1	0	0	0.0660752
rs899505	12	28271528	C	A	0.32	19474	15	2	11	12	5.41907
rs2407283	12	43610027	C	T	0.26	19416	11	2	6	6	7.10354
rs60876815	12	50601672	C	CA	0.31	17616	1	1	0	1	1.35716
rs4450209	12	53943057	T	C	0.47	19518	1	2	0	0	0.52231
rs17178006	12	65718299	T	G	0.12	19644	27	2	25	26	13.1044
rs28445463	12	68733835	G	A	0.16	19623	1	2	0	0	0.714703
rs770161	12	78258579	G	C	0.29	19029	14	2	12	13	7.81333
rs4842267	12	80019427	C	T	0.3	19528	36	2	27	30	9.43964
rs4144978	12	83415628	A	G	0.33	19644	3	2	2	2	2.47678
rs140287439	12	85591155	C	G	0.18	19349	12	1	1	1	1.64229
rs10859677	12	94535947	G	A	0.4	19644	2	2	0	0	1.26226
rs3794221	12	94575142	G	A	0.06	19521	1	2	0	0	0.17721
rs6538668	12	96128771	C	T	0.33	19095	1	2	0	0	1.16561
rs2300553	12	96618763	A	C	0.36	19121	1	2	1	1	3.41154
rs79076266	12	102417638	C	A	0.18	19635	1	2	1	1	2.59539
rs12146713	12	106476805	T	C	0.09	19644	33	2	29	30	14.4549
rs338168	12	108535858	T	C	0.24	19576	1	2	1	1	3.28566
rs10778653	12	109082465	C	G	0.45	19604	1	2	0	0	0.437352
rs653178	12	112007756	T	C	0.48	19644	1	2	1	1	1.97424
rs7137149	12	117321662	T	C	0.1	19551	3	2	0	0	0.867452
rs67657805	12	123639539	TA	T	0.22	17334	1	1	0	0	0.398382
rs11147235	12	133688707	T	C	0.19	19644	2	1	0	0	0.450612
rs55736210	13	22991579	C	T	0.24	19520	3	2	0	0	0.687253
rs11385416	13	23186545	C	CT	0.19	19426	2	1	1	2	1.83798
rs56004985	13	26459271	G	A	0.21	19511	3	1	2	2	2.98773
rs842370	13	47238854	G	A	0.24	19491	9	2	7	8	7.11317
13:58614681_CAAAT_C	13	58614681	CAAAT	C	0.46	19507	7	1	4	4	2.59256
rs7991732	13	60315850	G	A	0.32	19428	10	1	7	8	4.3079
rs4536347	13	77421473	T	A	0.17	19599	1	2	0	0	0.738814
rs1932197	13	80183353	C	G	0.48	19610	1	2	1	1	2.13448
rs9531104	13	81260150	C	T	0.22	18934	10	2	10	10	5.81134
rs2254579	13	101045359	G	C	0.43	19289	6	2	6	6	4.29457
rs9301159	13	107377936	A	C	0.11	19590	1	2	1	1	3.80429
rs4772828	13	107585642	T	G	0.3	19235	1	1	1	1	2.43077
rs9521141	13	109707827	T	C	0.13	19179	1	2	0	0	0.420887
rs12888467	14	29235537	C	G	0.47	18069	13	2	11	12	4.23025
rs10138011	14	31393057	C	G	0.46	19519	2	2	0	0	1.2336
rs68193573	14	39647188	T	A	0.39	19596	1	2	0	0	0.457355
rs1959830	14	53975570	C	T	0.3	19516	16	2	10	11	5.39776
rs10483631	14	54754178	G	C	0.12	19590	4	2	4	4	4.73076
rs160459	14	59074136	A	C	0.46	19644	87	2	76	77	28.9192
rs74826997	14	59628609	T	C	0.12	19592	75	2	73	74	25.2933
rs3830987	14	59814031	T	TAGC	0.48	19472	3	1	1	1	2.63018
rs2772163	14	64693385	G	A	0.3	19111	1	2	0	0	0.283085
rs2158357	14	69029203	C	T	0.28	19523	1	2	1	1	2.88597
rs2199876	14	85388938	C	A	0.36	19481	6	2	4	5	2.49822
rs12880832	14	85731390	G	A	0.4	19589	4	2	4	4	2.71434
rs571318149	14	91908728	T	TA	0.43	18398	1	1	1	1	2.80901
rs28929474	14	94844947	C	T	0.02	19644	1	2	0	0	0.460677
rs7146019	14	99734984	G	A	0.43	18333	3	2	3	3	2.02286
rs10136225	14	100269887	T	A	0.44	19032	5	2	5	5	5.58948
rs3783324	14	100350017	T	C	0.18	19644	7	2	6	6	5.0254
rs12898029	14	103877884	C	T	0.35	19580	1	2	1	1	2.54506
rs3784239	14	105629947	T	C	0.37	19459	1	2	0	0	1.16602
rs78179393	15	36654390	A	T	0.07	19638	1	2	0	0	0.330808
rs940094	15	37278187	T	C	0.13	19506	7	2	6	6	6.08674
rs2929686	15	39085781	T	C	0.39	19511	11	2	9	9	4.53163
rs1841440	15	39380647	A	T	0.44	18862	43	2	40	41	14.7803
rs5812091	15	39596967	G	GC	0.4	19495	20	1	20	20	7.62521
rs11639391	15	39631771	C	T	0.09	19616	128	2	124	124	134.716
rs78304521	15	39780486	A	G	0.09	19555	25	2	17	18	4.40244
rs115241741	15	39809640	C	A	0.05	19644	13	2	10	10	4.87195
rs75562043	15	45605282	G	A	0.09	19494	1	2	0	0	0.621065
rs373051351	15	55905957	CTT	C	0.29	19359	7	1	3	3	1.99192
rs12594082	15	58267779	A	G	0.46	19554	17	2	16	16	8.62663
15:70699753_CTTAA_C	15	70699753	CTTAA	C	0.12	19360	5	1	4	4	2.19087
rs8031704	15	84651185	C	A	0.33	19581	2	2	1	1	1.90772
rs765475789	15	86279655	TG	T	0.29	17809	1	1	0	1	1.37717
15:87972701_AT_A	15	87972701	A	AT	0.43	19338	2	1	2	2	2.85864
rs4556765	15	90139262	T	C	0.48	19599	1	2	0	0	0.233698
rs558812134	15	92724187	CAAAAAAA	C	0.28	17712	1	1	0	0	0.143357
rs1994147	15	95829524	T	A	0.29	17813	1	2	1	1	2.92219
rs11854598	15	98296741	C	A	0.35	19610	2	2	2	2	1.70303
rs9944188	15	98438516	A	T	0.35	19347	2	2	2	2	1.71517
rs9928278	16	2152651	T	C	0.17	19644	3	2	0	0	0.775695
rs17621096	16	4296705	C	T	0.22	19404	1	2	0	0	0.391101
rs11077013	16	6266331	G	A	0.44	19644	1	2	0	0	0.397396
rs226867	16	19600405	A	C	0.23	19269	1	2	0	0	0.364306
rs437564	16	28818037	C	T	0.36	17573	2	1	1	2	1.55446
rs17616633	16	51451683	C	T	0.44	19188	6	2	0	0	1.02512
rs4784254	16	52807980	T	C	0.46	19498	1	2	0	0	0.883835
rs257336	16	65055840	G	T	0.36	19524	2	2	2	2	4.64723
rs6499216	16	69120354	C	A	0.22	19497	9	2	7	7	3.48902
rs4985413	16	70661991	T	C	0.36	19587	1	2	1	1	3.4611
rs12921392	16	77320605	G	A	0.38	19548	19	2	18	18	7.4369
rs62033986	16	78218798	G	C	0.2	19549	2	1	1	1	2.24732
rs71390846	16	86714715	G	C	0.19	19378	3	2	3	3	5.66314
rs56023709	16	87229344	C	A	0.38	19547	70	2	61	65	23.7317
rs6500461	16	89943629	G	A	0.39	19200	1	2	1	1	2.2792
rs2663339	17	927516	A	C	0.3	19475	1	2	1	1	2.43487
rs1466389	17	2096384	C	T	0.35	19571	5	2	3	3	5.23654
rs7219015	17	2555592	C	T	0.22	19497	1		0	0
rs72839768	17	7129898	G	A	0.03	19644	2	1	2	2	1.95984
rs34094467	17	8948541	C	T	0.04	19562	2	2	0	0	0.434861
rs3744656	17	9141323	T	G	0.16	19644	2	2	0	0	0.839
rs12946889	17	13039467	T	G	0.42	19480	21	2	14	15	5.10182
rs117080213	17	17989944	G	C	0.3	18921	1	1	1	1	2.8657
rs203476	17	19833151	G	A	0.26	19604	1	2	0	0	0.873493
rs8080078	17	28195773	T	C	0.5	19566	21	2	15	18	6.02769
rs71371993	17	42437000	G	A	0.07	19644	2	2	0	0	0.119057
rs371996525	17	44183317	C	A	0.22	19479	43	1	29	31	7.45307
rs62073229	17	44387670	T	C	0.26	13065	13		0	0
rs9906944	17	47091420	C	T	0.34	19359	4	2	3	3	2.67339
rs9889262	17	47398070	T	A	0.36	19576	2	2	0	0	0.457398
rs11652557	17	63912574	G	A	0.07	19616	5	2	5	5	7.51096
rs7502307	17	65989961	C	G	0.2	19507	18	1	16	16	8.65936
rs12602679	17	68064408	C	T	0.35	19482	1	1	1	1	4.10726
rs60743985	17	69131960	ACT	A	0.42	19519	19	1	17	17	6.82348
rs7405453	17	79615572	G	A	0.36	19546	15	1	15	15	10.3694
rs10502452	18	22254585	A	G	0.23	19564	3	2	2	2	6.13231
rs12962847	18	23511022	C	T	0.05	19615	1	2	0	0	0.411095
rs7228414	18	32634634	G	A	0.34	19584	1	2	1	1	1.74472
18:40305980_TA_T	18	40305980	TA	T	0.28	19568	1	1	1	1	6.05175
rs10871582	18	53276589	G	T	0.34	19546	3	2	3	3	3.15833
rs17674370	19	3295428	T	C	0.13	19644	1	2	0	0	0.205819
rs186793887	19	4286310	T	C	0.05	18551	1	1	0	0	0.673058
rs68175985	19	13109763	G	A	0.16	19644	21	2	19	19	5.37561
rs548119374	19	13290786	G	T	0.27	18494	8	1	2	3	2.2318
rs76549352	19	13934296	A	G	0.04	19644	3	2	1	2	1.44665
rs147303113	19	18524830	A	AAAAC	0.32	18784	1	1	1	1	1.88137
rs2043294	19	32207820	A	T	0.18	19140	8	2	8	8	7.8749
rs35221052	19	49063836	T	TA	0.03	19412	1	1	0	0	0.240585
rs2092673	20	528548	G	A	0.02	19601	1	2	0	0	0.0113313
rs2024962	20	6613051	G	A	0.44	19282	6	2	6	6	7.06293
rs2876076	20	7122978	G	C	0.33	19589	5	2	5	5	4.52791
rs2423240	20	7372779	A	C	0.39	19628	3	2	3	3	3.5621
rs6077868	20	10649761	C	T	0.2	19274	2	2	1	1	1.46799
rs58419810	20	16978093	A	G	0.26	19476	5	2	4	4	4.26644
rs6075862	20	21913284	T	C	0.43	19528	1	1	0	0	1.27922
20:31355998_AT_A	20	31355998	AT	A	0.39	17855	1	1	0	0	0.00925167
rs224331	20	34022387	A	C	0.34	19566	3	2	2	2	3.69422
rs3746471	20	36841914	G	A	0.46	19644	8	2	6	7	6.60579
rs66806308	20	46360465	C	T	0.21	18989	1	2	0	0	0.729116
rs6097618	20	52448936	G	C	0.44	19343	32	2	30	31	14.3578
rs7264166	20	60879829	C	T	0.43	19378	1	2	0	0	0.273788
rs4817505	21	34343828	T	C	0.39	19457	8	2	8	8	9.74261
rs34975687	21	46825723	G	C	0.32	18656	3	2	1	1	1.74879
rs9980752	21	46924931	G	A	0.2	17947	1	2	1	1	1.60283
rs926835	22	27882704	A	G	0.36	19520	3	2	1	1	1.80836
rs5995498	22	38196573	T	G	0.3	19630	4	2	1	3	2.15403
rs9615351	22	46760481	C	G	0.25	19258	6	2	3	4	2.16488
rs28470336	22	50722167	T	C	0.05	19644	1	2	0	0	0.537882
rs5933901	23	11594043	G	A	0.03	19559	3	2	0	0	0.511129
rs7061752	23	39437329	G	C	0.25	19625	2	2	0	0	1.00025
rs2369082	23	85758856	A	G	0.3	19106	10	2	10	10	6.11719
rs11797626	23	108374417	T	A	0.14	19379	3	1	2	2	2.27655
rs1506966	23	115904722	A	C	0.15	19357	1	2	0	0	0.523737
rs5933448	23	133820773	T	C	0.24	19605	7	2	7	7	3.71531
rs12843772	23	136648126	T	C	0.48	19331	5	1	2	4	3.0814
rs139208834	23	144576444	G	A	0.23	19058	1	1	0	0	0.268168
rs5924913	23	150524866	G	A	0.49	19231	3	2	0	0	0.53862
rs782631177	23	154456644	AT	A	0.29	19128	4	1	2	2	1.76661
