## Supplementary Table 5 for "Shared heritability of face and brain shape distinct from cognitive traits"

### Sheet: MERGED
SNP	CHR	POS	RANK	BRAINExact -log10(p)	BRAINProxy rsid	BRAINProxy -log10(p)	FACEExact -log10(p)	FACEproxy rsid	FACEProxy -log10(p)	Candidate genes	Note							B2F	2	From Face 2 Brain
rs76244841	1	2775953	45		rs2168531	10.7525	7.83	rs76244841	7.9897	PEX10/HES5/PRDM16	1p36 deletion syndrome - multiple genes implicated								1	From Brain 2 Face
rs12025245	1	64657255	56	9.6995	rs12025245	9.6995	6.4534	rs4304629	6.9329	ROR1	ROR1: wnt pathway							RANK	An attempt to rank determined by the sum of the proxy -log10(P) face + proxy -log10(P) brain -> so signals strong on both will increas in rank
rs61808932	1	119643820	5	24.7117	rs61808932	24.7117	53.9238	rs3936018	57.0964	TBX15/WARS2	WARS2: epilepsy and ID; TBX15: skeletal dysplasia,clefting and ID								This rank is also linked to the collumn Label on the ALL sheet, there SNPs with the same Label were clumped together in the signal with rank=label
rs10923781	1	119796085	35	8.4862	rs10923781	8.4862	12.7739	rs12081065	14.6702	TBX15/WARS2	WARS2: epilepsy and ID; TBX15: skeletal dysplasia,clefting and ID; PHDGH: skeletal dysplasia, epilepsy, clefting and ID							BRAINExact		log10(p) at that SNP in the brain
rs11589479	1	155033308	28	17.899	rs11589479	17.899	8.4101	rs11589479	8.4101	CHRNB2/ADAR/PYGO2/EFNA1/EFNA4/DPM3/TRIM46/GBA/ASH1L	genomic region with many genes and regulatory elements => CHRNB2: epilepsy; ADAR; epilepsy, ID, white matter disorders; PYGO2: epigenetic regulator of wnt signalling; EFNA1: link with face and brain development; EFNA4: link with bone development ("EphA4 as an effector of Twist1 in the guidance of osteogenic precursor cells during calvarial bone growth and in craniosynostosis"); DPM3: ID; TRIM46: …							BRAINExact		log10(p) of a proxy SNP in the brain
rs78108344	1	197388870	3	8.3746	rs78108344	8.3746		rs2821132	78.1741	ASPM	ASPM: malformations of cortical development + ID + microcephaly + neurogenesis + wnt pathway; (CRB1: ID)							FACEexact		log10(p) at that SNP in the face
rs4637120	2	18701627	25	17.2511	rs4637120	17.2511	8.959	rs7558413	9.9015	RDH14	RDH14: linked with osteoblast differentiation							FACEproxy		log10(p) of a proxy SNP in the face
rs6740960	2	42181679	8	12.2879	rs12623480	26.5593	35.4697	rs6740960	35.4697	PKDCC	PKDCC: skeletal development
rs243076	2	60617563	29	17.6187	rs243076	17.6187		rs13035645	7.6118	BCL11A	BCL11A: autism and ID + transcription factor linked with brain development
rs6546175	2	65976905	4	72.9496	rs2860911	73.8276	11.323	rs6546175	11.323	SPRED2	SPRED2: FGF signalling pathway
rs11692600	2	119046519	22	18.0133	rs11692600	18.0133	11.7265	rs11692600	11.7265	INSIG2: cranial suture morphogenesis + roof of mouth development
rs332108	2	119440930	42		rs11693273	8.6719	11.2418	rs332108	11.2418	EN1	EN1: embryonic brain development/skeletal system development + midbrain/hindbrain boundary development
rs148912137	2	145658303	34	11.7247		11.889	11.4739	rs148912137	11.4739	ZEB2	ZEB2: microcephaly/craniosynostosis/clefting/epilepsy/ID + brain development + link with neural crest
rs6719550	2	188272460	20	23.5817	rs6719550	23.5817	6.7097	rs8176501	8.391	CALCRL	(CALCRL: "Hydrops Fetalis, Cardiovascular Defects, and Embryonic Lethality in Mice Lacking the Calcitonin Receptor-Like Receptor Gene ")
rs1370926	2	223030502	6		rs10169326	6.9577	61.1854	rs1370926	61.1854	PAX3	PAX3: "Transcription factor" + "acting synergistically with SOX10" + nervous system development + skeletal dysplasia/clefting/ID
rs7650184	3	89530057	2	101.248	rs7650184	101.248		rs1157607	6.369	EPHA3	EPHA3: regulation of neuron projection development + cell migration + weak link with clefting
rs6775778	3	135726679	65	8.8889	rs6775778	8.8889		rs9819988	6.7656	PPP2R3A/PCCB/STAG1	PPP2R3A: wnt signalling and somitogenesis; PCCB: epilepsy and ID; STAG1: epilepsy and ID
rs7677059	4	124257091	76	7.756		7.756		rs991183	6.3521	FGF2/SPATA5/SPRY1	FGF2: embryonic morphogenesis and FGF receptor signalling pathway;SPATA5: ID and epilepsy;SPRY1: negative regulator of FGF receptor signalling pathway;
rs62324070	4	127928593	16		rs35273747	7.2866	28.5496	rs62324070	28.5496	desert
rs4703894	5	81855572	17	27.2376	rs4703894	27.2376		rs66875247	7.2568	desert
rs76770688	5	112985673	70		rs139096818	6.427	8.4288	rs76770688	8.4288	MCC	MCC: MCC Regulator Of WNT Signaling Pathway + "is required for Wnt5b/Vangl2 signaling during gastrulation in Zebrafsih"
rs374824710	5	127875752	61	9.2768	rs374824710	9.2768		rs113143821	6.9514	FBN2	FBN2: skeletal dysplasia + regulation of bone mineralization and osteoblast differentation
rs6555969	5	171128464	21	18.0084	rs6555969	18.0084	12.9851	rs6555969	12.9851	FBXW11/FGF18/TLX3	FBXW11: ID + wnt signalling; FGF18: positive regulation of chondrocyte differentiation + FGF signalling pathway + bone development; TLX3: nervous system development + neuron migration
rs1520	6	39526867	10	24.4312	rs1520	24.4312	21.6425	rs1520	21.6425	DAAM2/MOCS1	DAAM2: Key regulator of the Wnt signaling pathway; MOCS1: epilepsy and ID
rs227832	6	44681257	12	7.1238	rs542444	8.887	36.4059	rs227832	36.4059	AARS2/RUNX2	AARS2: white matter disorders; RUNX2:Transcription factor involved in osteoblastic differentiation and skeletal morphogenesis + cranial skeleton morphogenesis + BMP signalling pathway + FGF signalling pathway + neuron differentiation + skeletal dysplasia + craniosynostosis + ID
rs80234846	6	50959275	32	9.5183	rs80234846	9.5183		rs9369991	14.1165	TFAP2B	TFAP2B: craniosynostosis + BMP signalling + link with neural crest migration and differentiation
rs9367447	6	51574933	41	10.0722	rs9367447	10.0722		rs6923760	9.9893	PKHD1	PKHD1: ID + weak link with skeletal dysplasia
rs6919397	6	126659043	14	30.9734	rs6919397	30.9734		rs35848181	11.1118	CENPW
rs519332	6	133571272	9	7.1849	rs498079	7.7657	44.1882	rs519332	44.1882	EYA4
rs34729823	6	136274369	27		rs11154840	6.4144	20.0365	rs34729823	20.0365	AHI1	AHI1: nervous system development + wnt signalling + ID
rs801540	7	18672384	69	7.9266	rs801540	7.9266		rs3801986	6.9315	TWIST1	TWIST1: craniosynostosis/skeletal dysplasia/ID + link with neural crest + neuron migration + ossification
rs7807002	7	84296811	44	6.5388	rs34106131	9.5952	9.479	rs7807002	9.479	SEMA3A/D	SEMA3A/D: link with neural crest + skeletal development + nervous system development
rs4296976	7	96156848	1	45.0365	rs6951355	69.8666	73.0986	rs4296976	73.0986	DLX5/DLX6	DLX5: skeletal dysplasia+ BMP signalling pathway + face morphogenesis + brain development + wnt signalling + skeletal development; DLX6: skeletal development + head development + brain development
rs117108381	8	9834227	73	7.3328	rs117108381	7.3328		rs112324193	7.0183	TNKS/SOX7	TNKS: wnt signalling pathway; further away lies SOX7: wnt signalling
rs5029306	8	26453105	33	14.2702	rs5029306	14.2702	9.2763	rs5029306	9.2763	DPYSL2	DPYSL2: brain development + schizophrenia risk gene + ("DPYSL2 Is a Novel Regulator for Neural Stem Cell Differentiation in Rats")
rs7843236	8	121980512	50	8.7123	rs7825329	8.7191	9.0203	rs7843236	9.0203	SNTB1
rs2581548	8	122256121	47		rs4871167	7.8891	10.0689	rs2581548	10.0689	SNTB1/HAS2	HAS2: essential for bone develoment
rs871502	8	129863648	51		rs17818958	9.9657	7.4777	rs871502	7.4777	MYC	MYC: transcription factor + controls self-renewal of embryonic stem cells + Notch signalling
rs7859005	9	1128641	60		rs10756193	6.7385	9.5709	rs7859005	9.5709	KANK1/DMRT2	KANK1: neuron projection development + wnt signalling; DMRT2: embryonic skeletal system development + somitogenesis
rs1355620	9	98270168	18	20.3648	rs1355620	20.3648	8.0487	rs145965565	13.9214	PTCH1/FANCC	PTCH1: holoprosencephaly + clefting + ID + brain development + Hedgehog/smoothened signalling patwhays + pharyngeal system development + neural tube development + ….; FANCC: brain morphogenesis + microcephaly
rs1902713	10	48442078	67	7.6775	rs1902713	7.6775	7.7502	rs1902713	7.7502	ZNF488/GDF2/GDF10	ZNF488: oligodendrocyte development; GDF2/GDF10: osteoblast differentiation + BMP signalling pathway
10:63544980_AT_A	10	63544980	66	8.937	10:63544980_AT_A	8.937		rs10821919	6.5365	ARID5B	ARID5B: transcription coactivator involved in face morphogenesis/skeletal system morphogenesis
rs242983	10	119276361	23		rs242973	8.4231	19.7337	rs242983	19.7337	SHTN1/VAX1/EMX2	SHTN1: neuron projection morphogenesis + regulation of neuron migration + "In the developing cortex, cooperates with KIF20B to promote both the transition from the multipolar to the bipolar stage and the radial migration of cortical neurons from the ventricular zone toward the superficial layer of the neocortex"; VAX1: Transcription factor that may function in dorsoventral specification of the fo…
rs3824915	11	44331509	36	14.5336	rs3824915	14.5336	7.9082	rs7121535	8.3274	EXT2/ALX4	EXT2: epilepsy and ID + ossification; ALX4: skeletal dysplasia/craniosynostosis/ID + "Transcription factor involved in skull and limb development. Plays an essential role in craniofacial development"
rs899505	12	28271528	13	23.8453	rs899505	23.8453	15.5807	rs11049359	18.372	PTHLH	PTHLH: skeletal dysplasia and ID + skeletal system + BMP signalling
rs60493340	12	65856151	15	13.7499	rs7315374	22.4214	18.3978	rs60493340	18.3978	WIF1/LEMD3/HMGA2	WIF1: Binds to WNT proteins and inhibits their activities. May be involved in mesoderm segmentation; LEMD3: skeletal dysplasia and ID + activin/BMP/TGFB signalling; HMGA2: growth problems (Silver Russel syndrome) + "Hmga2 Regulation of Tooth Formation and Association With Sox2 and Nanog Expression" + TGFB/WNT/Notch signalling + interaction with TWIST1
rs770161	12	78258579	19	19.1496	rs770161	19.1496		rs10160931	13.0539	NAV3	NAV3: nervous system development and neurogenesis
rs4385969	12	84395428	54		rs144831085	6.3337	10.6039	rs4385969	10.6039	gene desert
rs11609649	12	85576492	11	17.3923	rs140287439	17.7024	28.1822	rs11609649	28.1822	LRRIQ1/ALX1	ALX1: "Most probably regulates the expression of genes involved in the development of mesenchyme-derived craniofacial structures. Early on in development, it plays a role in forebrain mesenchyme survival" + embryonic skeletal morphogenesis + link with neural crest + neural tube closure + skeletal dysplasia + clefting
rs10779162	12	85881917	38		rs11431154	6.3074	16.3842	rs10779162	16.3842	ALX1	ALX1: "Most probably regulates the expression of genes involved in the development of mesenchyme-derived craniofacial structures. Early on in development, it plays a role in forebrain mesenchyme survival" + embryonic skeletal morphogenesis + link with neural crest + neural tube closure + skeletal dysplasia + clefting
rs67657805	12	123639539	74	7.5658	rs67657805	7.5658		rs28706696	6.5866	C12ORF65/KMT5A(SET8orSETD8)/RILPL2/EIF2B1	genomic region with many genes and regulatory elements => C12ORF65: ID; KMT5A: "SET8 Promotes Epithelial-Mesenchymal Transition and Confers TWIST Dual Transcriptional Activities"; RILPL2: "Involved in cell shape and neuronal morphogenesis, positively regulating the establishment and maintenance of dendritic spines";EIF2B1:epilepsy and white matter disorders + oligodendrocyte development
rs66516258	13	80489124	59		rs4885678	7.4706	8.9025	rs66516258	8.9025	SPRY2	SPRY2: "May function as an antagonist of fibroblast growth factor (FGF)"
rs11842203	13	95508654	58		rs58783494	6.3397	10.1422	rs11842203	10.1422	GPC6/TGDS/SOX21	GPC6: skeletal dysplasia + wnt signalling; TGDS: clefting; SOX21: neural development + wnt signalling
rs2390383	13	100974098	37	12.8831	rs2254579	15.0322	7.7005	rs2390383	7.7005	ZIC2/ZIC5/PCCA	ZIC2: holoprosencephaly + clefting + ID + "important role in the early stage of organogenesis of the CNS"; ZIC5: "Essential for neural crest development, converting cells from an epidermal fate to a neural crest cell fate" + nervous system development; PCCA: epilepsy and ID
rs1959830	14	53975570	30	16.8568	rs1959830	16.8568	7.2261	rs1959825	7.9489	BMP4	BMP4: Induces cartilage and bone formation + BMP signalling pathway + skeletal development + telencephalon development + neural tube closure + …
rs10047930	14	59461017	40		rs17833470	12.5489	7.791	rs10047930	7.791	KIAA0586/DACT1/DAAM1	KIAA0586: clefting and ID + "Required for ciliogenesis and sonic hedgehog/SHH signaling." + smoothened signalling pathway; DACT1: neural tube development + neuron differentiation + wnt signalling; DAAM1: link with neural crest + wnt pathway + DAAM2 is also in this list
rs12881623	14	61564837	63		rs4902002	7.0165	8.9892	rs12881623	8.9892	SIX1/SIX4	SIX1: clefting and ID + "Transcription factor that is involved in the regulation of cell proliferation, apoptosis and embryonic development" + embryonic (cranial) skeletal development + generation of neurons; SIX4: embryonic cranial skeleton morphogenesis + interacts with SIX1, EYA proteins, PAX proteins (e.g. PAX3)
rs12890110	14	68781595	64		14:68823151_C_AAC	7.332	8.6631	rs12890110	8.6631	ZFYVE26/ZFP36L1	ZFYVE26: white matter disorders + ID; ZFP36L1: neural tube development
rs2401176	15	84578364	48		rs8031704	7.8254	10.0399	rs2401176	10.0399	SH3GL3	SH3GL3: nervous system development
rs71390846	16	86714715	52	10.6028	rs71390846	10.6028		rs10048146	6.497	FOXF1/FOXC2/FOXL1	FOXF1: ID + Hedgehog signalling; FOXC2: ID and clefting; FOXL1: "Target gene of the hedgehog (Hh) signaling pathway via GLI2 AND GLI3 transcription factors" + wnt signalling
rs1466389	17	2096384	39	12.6845	rs1466389	12.6845		rs7219557	8.647	WDR81/RTN4RL1/HIC1/PAFAH1B1	genomic region with many genes and regulatory elements => WDR81: cerebellar hypoplasia + ID; RTN4RL1: "Contributes to normal axon migration across the brain midline and normal formation of the corpus callosum + plays a role in restricting the number dendritic spines and the number of synapses that are formed during brain development";DPH1: ID; HIC1: wnt signalling; PAFAH1B1: malformations of cort…
rs72839768	17	7129898	62	8.5964	rs72839768	8.5964			7.4375	DLG4/DVL2/CTDNEP1/KCTD11/FGF11/POLR2A/MPDU1/SOX15/TP53/EFNB3	genomic region with many genes and regulatory elements => DLG4: ID + nervous system development; DVL2: wnt signalling + neural tube closure + hippo signalling + osteoblast differentiation + same pathway as HMGA2 (see gene above) + "HMGA2 Enhances 5-fluorouracil Chemoresistance in Colorectal Cancer via the Dvl2/Wnt Pathway"; CTDNEP1: wnt and bmp signalling; KCTD11: "Plays a role as a marker and a …
rs9899183	17	7452977	46		rs34219250	6.6237	12.0897	rs9899183	12.0897	DLG4/DVL2/CTDNEP1/KCTD11/FGF11/POLR2A/MPDU1/SOX15/TP53/EFNB3/KDM6B/TMEM88/CHD3	genomic region with many genes and regulatory elements => DLG4: ID + nervous system development; DVL2: wnt signalling + neural tube closure + hippo signalling + osteoblast differentiation + same pathway as HMGA2 (see gene above) + "HMGA2 Enhances 5-fluorouracil Chemoresistance in Colorectal Cancer via the Dvl2/Wnt Pathway"; CTDNEP1: wnt and bmp signalling; KCTD11: "Plays a role as a marker and a …
rs34439270	17	67727076	71		17:67577352_C_TC	6.3396	8.089	rs34439270	8.089	MAP2K6/KCNJ2/SOX9	MAP2K6: "Has a role in osteoclast differentiation through NF-kappa-B transactivation by TNFSF11, and in endochondral ossification and since SOX9 is another likely downstream target of the p38 MAPK pathway" ;KCNJ2: clefting; SOX9: skeletal dysplasia, clefting, ID + head and central nervous system development + …
rs12602679	17	68064408	72	7.3993	rs12602679	7.3993	7.0069	rs12602679	7.0069	KCNJ2/SOX9	KCNJ2: clefting; SOX9: skeletal dysplasia, clefting, ID + head and central nervous system development + …
rs60743985	17	69131960	7	19.0359	rs60743985	19.0359		rs9908442	45.4814	SOX9	SOX9: skeletal dysplasia, clefting, ID + head and central nervous system development + …
rs11665450	18	52844766	57		rs60565673	6.6839	9.8976	rs11665450	9.8976	TCF4	TCF4: epilepsy/ID + "Transcription factor involved in the initiation of neuronal differentiation"
rs6139982	20	6411560	53		rs9679949	8.6615	8.4133	rs6139982	8.4133	BMP2	BMP2: skeletal dysplasia, clefting + BMP/wnt/Notch signalling + osteoblast and neuron differentiation + …
rs2423240	20	7372779	26	20.0583	rs2423240	20.0583	6.3208	rs6055075	6.5089	BMP2	outside 1MB window: BMP2: skeletal dysplasia, clefting + BMP/wnt/Notch signalling + osteoblast and neuron differentiation + …
rs6075862	20	21913284	24	8.0913	rs6075862	8.0913		rs6047637	19.3438	NKX2-2/PAX1	NKX2-2: transcription factor involved in brain development + smoothened signalling pathway; PAX1: bone morphogenesis + " It may play a role in the formation of segmented structures of the embryo"
20:31355998_AT_A	20	31355998	49	8.2788	20:31355998_AT_A	8.2788		rs1474738	9.5379	DNMT3B/ASXL1	DNMT3B: ID + regulation of neuron differentiation; ASXL1: skeletal dysplasia and craniosynostosis and clefting and ID
rs5995498	22	38196573	55	9.8339	rs5995498	9.8339		rs10572694	7.0543	MICALL1/SOX10/PLA2G6	genomic region with many genes => MICALL1: neuron projection development; SOX10: white matter disorders and ID + Transcription factor involved in nervous system development + link with neural crest migration + wnt signalling; PLA2G6: ID and epilepsy
rs736702	22	45725600	75		rs7284306	6.3924	7.7184	rs736702	7.7184	FBLN1/ATXN10	FBLN1: required for migration and survival of CNCC in mice
rs5933901	23	11594043	43	12.7538	rs5933901	12.7538		rs145864346	6.9245	HCCS/AMELX/MSL3/FRMPD4	HCCS: epilepsy and ID; AMELX: skeletal dysplasia + osteoblast differentiation; MSL3: ID; FRMPD4: ID
rs12843772	23	136648126	31	11.3755	rs12843772	11.3755		rs4829906	13.0222	ZIC3/FGF13	ZIC3: clefting and ID + central nervous system development; FGF13: cerebral cortex cell migration + nervous system development
rs5924913	23	150524866	68	8.4969	rs5924913	8.4969		rs5924632	6.3803	GPR50	GPR50: "G Protein Coupled Receptor 50 Promotes Self-Renewal and Neuronal Differentiation of Embryonic Neural Progenitor Cells Through Regulation of Notch and Wnt/β-Catenin Signalings"

### Sheet: ALL
SNP	CHR	POS	B2F	LABEL	BRAINExact	BRAINProxy	FACEExact	FACEProxy		B2F	2	From Face 2 Brain
rs76244841	1	2775953	2	45		10.7525	7.83	7.9897			1	From Brain 2 Face
rs12025245	1	64657255	1	56	9.6995	9.6995	6.4534	6.9329		LABEL	SNPs with the same label were clumped, and the label value corresponds to the RANK collumn in the previous sheet
rs61808932	1	119643820	1	5	24.7117	24.7117	53.9238	57.0964
rs10923781	1	119796085	1	35	8.4862	8.4862	12.7739	14.6702		BRAINExact		log10(p) at that SNP in the brain
rs11589479	1	155033308	1	28	17.899	17.899	8.4101	8.4101		BRAINExact		log10(p) of a proxy SNP in the brain
rs11589479	1	155033308	2	28	17.899	17.899	8.4101	8.4101		FACEexact		log10(p) at that SNP in the face
rs2759656	1	197352969	2	3		6.372	78.9321	78.9321		FACEproxy		log10(p) of a proxy SNP in the face
rs78108344	1	197388870	1	3	8.3746	8.3746		78.1741
rs4637120	2	18701627	1	25	17.2511	17.2511	8.959	9.9015
rs7558413	2	18721662	2	25	13.3685	17.2511	9.9015	9.9015
rs6740960	2	42181679	2	8	12.2879	26.5593	35.4697	35.4697
rs12623480	2	42279967	1	8	26.5593	26.5593	7.1458	35.4697
rs243076	2	60617563	1	29	17.6187	17.6187		7.6118
rs13035645	2	60633463	2	29	15.2412	17.6187	7.6118	7.6118
rs6546175	2	65976905	2	4	72.9496	73.8276	11.323	11.323
rs2860911	2	65983015	1	4	73.8276	73.8276	10.0551	11.323
rs11692600	2	119046519	1	22	18.0133	18.0133	11.7265	11.7265
rs11692600	2	119046519	2	22	18.0133	18.0133	11.7265	11.7265
rs332108	2	119440930	2	42		8.6719	11.2418	11.2418
rs148912137	2	145658303	2	34	11.7247	11.889	11.4739	11.4739
rs1371044	2	145695907	1	34	11.889	11.889	10.1819	11.4739
rs6719550	2	188272460	1	20	23.5817	23.5817	6.7097	8.391
rs8176501	2	188353663	2	20	19.8243	23.5817	8.391	8.391
rs1370926	2	223030502	2	6		6.9577	61.1854	61.1854
rs7650184	3	89530057	1	2	101.248	101.248		6.369
rs34199564	3	94209591	2	2		18.4908	7.6481	7.6481
rs6775778	3	135726679	1	65	8.8889	8.8889		6.7656
rs7677059	4	124257091	1	76	7.756	7.756		6.3521
rs62324070	4	127928593	2	16		7.2866	28.5496	28.5496
rs4703894	5	81855572	1	17	27.2376	27.2376		7.2568
rs76770688	5	112985673	2	70		6.427	8.4288	8.4288
rs374824710	5	127875752	1	61	9.2768	9.2768		6.9514
rs6555969	5	171128464	1	21	18.0084	18.0084	12.9851	12.9851
rs6555969	5	171128464	2	21	18.0084	18.0084	12.9851	12.9851
rs1520	6	39526867	1	10	24.4312	24.4312	21.6425	21.6425
rs1520	6	39526867	2	10	24.4312	24.4312	21.6425	21.6425
rs227832	6	44681257	2	12	7.1238	8.887	36.4059	36.4059
rs542444	6	44800015	1	12	8.887	8.887	27.897	36.4059
rs80234846	6	50959275	1	32	9.5183	9.5183		14.1165
rs9367447	6	51574933	1	41	10.0722	10.0722		9.9893
rs6923760	6	51685228	2	41	6.311	10.0722	9.9893	9.9893
rs6919397	6	126659043	1	14	30.9734	30.9734		11.1118
rs9388518	6	127103785	2	14	8.2281	16.1115	20.432	20.432
rs519332	6	133571272	2	9	7.1849	7.7657	44.1882	44.1882
rs200266058	6	133658100	1	9	7.9631	7.9631		26.7213
rs34729823	6	136274369	2	27		6.4144	20.0365	20.0365
rs801540	7	18672384	1	69	7.9266	7.9266		6.9315
rs7807002	7	84296811	2	44	6.5388	9.5952	9.479	9.479
rs34106131	7	84408638	1	44	9.5952	9.5952		9.479
rs4296976	7	96156848	2	1	45.0365	69.8666	73.0986	73.0986
rs6951355	7	96206156	1	1	69.8666	69.8666	51.4822	73.0986
rs117108381	8	9834227	1	73	7.3328	7.3328		7.0183
rs5029306	8	26453105	1	33	14.2702	14.2702	9.2763	9.2763
rs5029306	8	26453105	2	33	14.2702	14.2702	9.2763	9.2763
rs7843236	8	121980512	2	50	8.7123	8.7191	9.0203	9.0203
rs7825329	8	121980719	1	50	8.7191	8.7191	8.7832	9.0203
rs4871164	8	122152407	1	47	8.618	8.618		9.2907
rs2581548	8	122256121	2	47		7.8891	10.0689	10.0689
rs871502	8	129863648	2	51		9.9657	7.4777	7.4777
rs17818958	8	129864593	1	51	9.9657	9.9657		7.4777
rs7859005	9	1128641	2	60		6.7385	9.5709	9.5709
rs1355620	9	98270168	1	18	20.3648	20.3648	8.0487	13.9214
rs145965565	9	98273305	2	18	15.0811	20.3648	13.9214	13.9214
rs1902713	10	48442078	1	67	7.6775	7.6775	7.7502	7.7502
rs1902713	10	48442078	2	67	7.6775	7.6775	7.7502	7.7502
10:63544980_AT_A	10	63544980	1	66	8.937	8.937		6.5365
rs740739	10	119262090	1	23	10.288	10.288	11.972	15.1847
rs242983	10	119276361	2	23		8.4231	19.7337	19.7337
rs3824915	11	44331509	1	36	14.5336	14.5336	7.9082	8.3274
rs7121535	11	44336938	2	36	7.766	14.5336	8.3274	8.3274
rs899505	12	28271528	1	13	23.8453	23.8453	15.5807	18.372
rs11049359	12	28279773	2	13	20.506	23.8453	18.372	18.372
rs17178006	12	65718299	1	15	25.5234	25.5234	7.213	13.5077
rs60493340	12	65856151	2	15	13.7499	22.4214	18.3978	18.3978
rs770161	12	78258579	1	19	19.1496	19.1496		13.0539
rs4385969	12	84395428	2	54		6.3337	10.6039	10.6039
rs11609649	12	85576492	2	11	17.3923	17.7024	28.1822	28.1822
rs140287439	12	85591155	1	11	17.7024	17.7024	22.2959	28.1822
rs10779162	12	85881917	2	38		6.3074	16.3842	16.3842
rs67657805	12	123639539	1	74	7.5658	7.5658		6.5866
rs66516258	13	80489124	2	59		7.4706	8.9025	8.9025
rs11842203	13	95508654	2	58		6.3397	10.1422	10.1422
rs2390383	13	100974098	2	37	12.8831	15.0322	7.7005	7.7005
rs2254579	13	101045359	1	37	15.0322	15.0322		7.7005
rs1959830	14	53975570	1	30	16.8568	16.8568	7.2261	7.9489
rs10047930	14	59461017	2	40		12.5489	7.791	7.791
rs12881623	14	61564837	2	63		7.0165	8.9892	8.9892
rs12890110	14	68781595	2	64		7.332	8.6631	8.6631
rs2401176	15	84578364	2	48		7.8254	10.0399	10.0399
rs8031704	15	84651185	1	48	7.8254	7.8254		10.0399
rs71390846	16	86714715	1	52	10.6028	10.6028		6.497
rs2760734	17	2027644	2	39		10.434	8.6875	8.6875
rs1466389	17	2096384	1	39	12.6845	12.6845		8.647
rs72839768	17	7129898	1	62	8.5964	8.5964		7.4375
rs9899183	17	7452977	2	46		6.6237	12.0897	12.0897
rs34439270	17	67727076	2	71		6.3396	8.089	8.089
rs12602679	17	68064408	1	72	7.3993	7.3993	7.0069	7.0069
rs60743985	17	69131960	1	7	19.0359	19.0359		45.4814
rs9908442	17	69137948	2	7	10.1221	19.0359	45.4814	45.4814
rs11665450	18	52844766	2	57		6.6839	9.8976	9.8976
rs6139982	20	6411560	2	53		8.6615	8.4133	8.4133
rs2423240	20	7372779	1	26	20.0583	20.0583	6.3208	6.5089
rs6075862	20	21913284	1	24	8.0913	8.0913		19.3438
20:31355998_AT_A	20	31355998	1	49	8.2788	8.2788		9.5379
rs1474738	20	31380309	2	49	7.6232	8.2788	9.5379	9.5379
rs5995498	22	38196573	1	55	9.8339	9.8339		7.0543
rs736702	22	45725600	2	75		6.3924	7.7184	7.7184
rs5933901	23	11594043	1	43	12.7538	12.7538		6.9245
rs12843772	23	136648126	1	31	11.3755	11.3755		13.0222
rs4829906	23	136955404	2	31	8.5707	11.3755	13.0222	13.0222
rs5924913	23	150524866	1	68	8.4969	8.4969		6.3803
