## Supplementary Table 7 for "Shared heritability of face and brain shape distinct from cognitive traits"

### Sheet: Sheet1
Category	Disorder/trait	Consortium	PMID	Year	File name
Neuropsychiatric	Alzheimer's disease	CNCR Complex Trait Genetics lab (CNCR-CTG)	30617256	2019	AD_sumstats_Jansenetal.tsv	https://ctg.cncr.nl/documents/p1651/AD_sumstats_Jansenetal.txt.gz
Neuropsychiatric	Anorexia Nervosa	Psychiatric Genetics Consortium (PGC)	31308545	2019	PGC_AN2.2019-07.tsv	https://www.med.unc.edu/pgc/results-and-downloads/ed/
Neuropsychiatric	Bipolar disorder	Psychiatric Genetics Consortium (PGC)	31043756	2019	PGC_cc_BIP_daner_PGC_BIP32b_mds7a_0416a.tsv	https://www.med.unc.edu/pgc/results-and-downloads/bip/
Neuropsychiatric	Autism spectrum disorder	Psychiatric Genetics Consortium (PGC)	30804558	2019	PGC_iPSYCH_ASD_Nov2017.tsv	https://www.med.unc.edu/pgc/results-and-downloads/asd/
Neuropsychiatric	Schizophrenia	Psychiatric Genetics Consortium (PGC)	31740837	2019	PGC_cc_SCZ_daner_natgen_pgc_eur.tsv	https://www.med.unc.edu/pgc/results-and-downloads/scz/
Neuropsychiatric	Attention deficit hyperactivity disorder	Psychiatric Genetics Consortium (PGC)	30478444	2017	PGC_ADHD_eur_jul2017.tsv	https://www.med.unc.edu/pgc/results-and-downloads/adhd/
Neuropsychiatric	Generalized Epilepsy	The International League Against Epilepsy Consortium on Complex Epilepsies	30531953	2018	http://www.epigad.org/gwas_ilae2018_16loci/all_epilepsy_METAL.gz	http://www.epigad.org/gwas_ilae2018_16loci.html
Neuropsychiatric	Juvenile Myoclonic Epilepsy	The International League Against Epilepsy Consortium on Complex Epilepsies	30531953	2018	http://www.epigad.org/gwas_ilae2018_16loci/JME_BOLT-LMM_final.gz	http://www.epigad.org/gwas_ilae2018_16loci.html
Behavioral-cognitive	Depression	CNCR Complex Trait Genetics lab (CNCR-CTG)	29942085	2018	CTG_sumstats_depression_ctg_format.tsv	https://ctg.cncr.nl/documents/p1651/sumstats_depression_ctg_format.txt.gz
Behavioral-cognitive	Worrying	CNCR Complex Trait Genetics lab (CNCR-CTG)	29942085	2018	CTG_sumstats_worry_ctg_format.tsv	https://ctg.cncr.nl/documents/p1651/sumstats_worry_ctg_format.txt.gz
Behavioral-cognitive	Neuroticism	CNCR Complex Trait Genetics lab (CNCR-CTG)	29942085	2018	CTG_sumstats_neuroticism_ctg_format.tsv	https://ctg.cncr.nl/documents/p1651/sumstats_neuroticism_ctg_format.txt.gz
Behavioral-cognitive	Intelligence	CNCR Complex Trait Genetics lab (CNCR-CTG)	29942086	2018	INT_SavageJansen_2018_intelligence_metaanalysis.tsv	https://ctg.cncr.nl/documents/p1651/SavageJansen_IntMeta_sumstats.zip
Behavioral-cognitive	Insomnia	CNCR Complex Trait Genetics lab (CNCR-CTG)	30804565	2019	INSOMNIA_sumstats_Jansenetal.tsv	https://ctg.cncr.nl/documents/p1651/Insomnia_sumstats_Jansenetal.txt.gz
Subcortical volume measure	Accumbens	ENIGMA-CHARGE	31636452	2019	ENIGMA_accumbens_eur_z_ldsc_restricted_NG05SEP19.tsv	http://enigma.ini.usc.edu/research/download-enigma-gwas-results/
Subcortical volume measure	Amygdala	ENIGMA-CHARGE	31636452	2019	ENIGMA_amygdala_eur_z_ldsc_restricted_NG05SEP19.tsv	http://enigma.ini.usc.edu/research/download-enigma-gwas-results/
Subcortical volume measure	Brainstem	ENIGMA-CHARGE	31636452	2019	ENIGMA_brainstem_eur_z_ldsc_restricted_NG05SEP19.tsv	http://enigma.ini.usc.edu/research/download-enigma-gwas-results/
Subcortical volume measure	Putamen	ENIGMA-CHARGE	31636452	2019	ENIGMA_putamen_eur_z_ldsc_restricted_NG05SEP19.tsv	http://enigma.ini.usc.edu/research/download-enigma-gwas-results/
Subcortical volume measure	Pallidum	ENIGMA-CHARGE	31636452	2019	ENIGMA_pallidum_eur_z_ldsc_restricted_NG05SEP19.tsv	http://enigma.ini.usc.edu/research/download-enigma-gwas-results/
Subcortical volume measure	Thalamus	ENIGMA-CHARGE	31636452	2019	ENIGMA_thalamus_eur_z_ldsc_restricted_NG05SEP19.tsv	http://enigma.ini.usc.edu/research/download-enigma-gwas-results/
Subcortical volume measure	Caudate	ENIGMA-CHARGE	31636452	2019	ENIGMA_caudate_eur_z_ldsc_restricted_NG05SEP19.tsv	http://enigma.ini.usc.edu/research/download-enigma-gwas-results/
Subcortical volume measure	Intercranial volume	ENIGMA-CHARGE	27694991	2016	CHARGE-ENIGMA-ICV-METAANALYSIS-201311141.TBL.FINAL.txt	http://enigma.ini.usc.edu/research/download-enigma-gwas-results/
Subcortical volume measure	Hippocampal volume	ENIGMA-CHARGE	28098162	2017	CHARGE-ENIGMA-HV-METAANALYSIS-201311141.TBL.FINAL.txt	http://enigma.ini.usc.edu/research/download-enigma-gwas-results/
